# Evolution of sex-specific hormesis in a toxic niche specialist

**DOI:** 10.64898/2026.11.18.767557

**Authors:** Divyansh Mittal, Marie Messmer--Bachert, Michele Marconcini, Richard Benton

**Affiliations:** Center for Integrative Genomics, Faculty of Biology and Medicine, University of Lausanne, CH-1015, Lausanne Switzerland

## Abstract

Ecological specialists often exploit toxic niches that can exclude competitors, predators and pathogens. Whether such specialization has intrinsic fitness benefits remains unclear. We address this question through study of *Drosophila sechellia*, a specialist on noni fruit, which is toxic for other insects. A noni diet did not affect innate behaviors but increased female reproductive fitness, lifespan and stress resistance, and biased offspring sex ratios towards females. These traits were linked to female-specific lipid accumulation upon noni consumption. Strikingly, noni’s principal toxin, octanoic acid, reproduced these female-specific phenotypes, exhibiting a dose-dependent, biphasic –or hormetic–effect. The beneficial effects of octanoic acid require Alkbh7, a conserved mitochondrial protein involved in fatty acid metabolism. Finally, modelling showed fecundity and female bias can jointly maximize population growth. These results reveal how evolution of hormesis, to confer nutritious value upon a toxin, yields sexually-dimorphic fitness benefits, including an unusual uncoupling of reproductive fitness and lifespan.
