## Supplementary material for "Evolution of sex-specific hormesis in a toxic niche specialist": Data S1-S8: Dsec07_Mating10X.csv

	Noni	Noni	Noni	Noni	Noni	Noni	Noni	Noni	Noni	Noni	Control	Control	Control	Control	Control	Control	Control	Control	Control	Control
Noni Male - Noni Female	4	5	4	2	6	5	4	4	5	5	3	3	3	2	0	2	5	2	1	2
Control Male - Noni Female	4	5	5	5	5	1	1	4	6	4	3	3	1	3	2	2	0	4	5	2
Noni Male - Control Female	4	5	6	0	1	4	5	6	4	3	3	2	2	4	0	0	3	3	1	3
Control Male- Control Female	3	3	6	6	1	4	4	5	4	4	3	4	4	0	2	3	4	4	2	1
