## Supplementary material for "Evolution of sex-specific hormesis in a toxic niche specialist": Data S1-S8: SexRatio_Dsec07.csv

	Noni Diet	Noni Diet	Noni Diet	Noni Diet	Noni Diet	Noni Diet	Noni Diet	Noni Diet	Noni Diet	Noni Diet	Control	Control	Control	Control	Control	Control	Control	Control	Control	Control
Dsec 07	0.59482759	0.53745318	0.56308851	0.52222222	0.59772727	0.58633776	0.54457976	0.54137931	0.51716738	0.53487414	0.50000000	0.46913580	0.53787879	0.53003534	0.46632124	0.50793651	0.50000000	0.54368932	0.47398844	0.47019868
Dsec 28	0.53369272	0.57611241	0.54608696	0.55932203	0.59424920	0.54587156	0.61538462	0.54767726	0.58500000	0.51724138	0.50680272	0.46067416	0.54750000	0.53278689	0.47474747	0.48360656	0.49456522	0.49397590	0.50763359	0.57027778
