## Supplementary material for "Evolution of sex-specific hormesis in a toxic niche specialist": Data S1-S8: SexRatio_Dsec07_mediaSwitch.csv

	Raised on Noni	Raised on Noni	Raised on Noni	Raised on Noni	Raised on Noni	Raised on Noni	Raised on Noni	Raised on Noni	Raised on Noni	Raised on Noni	Raised on Control	Raised on Control	Raised on Control	Raised on Control	Raised on Control	Raised on Control	Raised on Control	Raised on Control	Raised on Control	Raised on Control
Noni	0.65000000	0.57142857	0.55384615	0.52112676	0.56603774	0.45714286	0.60000000	0.60000000	0.70000000	0.52500000	0.55072464	0.55932203	0.59259259	0.54444444	0.65686274	0.60606061	0.51724138	0.55000000	0.53571428	0.63768116
Control	0.51020408	0.48571428	0.43965517	0.50000000	0.50943396	0.48192771	0.34090909	0.55555556	0.45736434	0.51562500	0.50000000	0.52000000	0.46268657	0.44339623	0.50000000	0.49425287	0.53061224	0.45588235	0.52272727	0.47222222
