## Supplementary material for "Evolution of sex-specific hormesis in a toxic niche specialist": Data S1-S8: Desscication_DmelCS.csv

	Noni	Noni	Noni	Noni	Noni	Noni	Noni	Noni	Noni	Noni	Noni	Noni	Noni	Noni	Noni	Control	Control	Control	Control	Control	Control	Control	Control	Control	Control	Control	Control	Control	Control	Control
Females	25.0000000000000	34.3750000000000	31.2500000000000	34.3750000000000	25.0000000000000	34.3750000000000	34.3750000000000	40.6250000000000	34.3750000000000	25.0000000000000						62.500000000000	78.1250000000000	68.7500000000000	59.3750000000000	81.2500000000000	62.5000000000000	59.3750000000000	78.1250000000000	65.6250000000000	78.1250000000000
Males	38.8888888888889	30.5555555555556	19.4444444444444	27.7777777777778	41.6666666666667	38.8888888888889	36.1111111111111	30.5555555555556	30.5555555555556	16.6666666666667						37.037037037037	25.9259259259259	29.6296296296296	22.2222222222222	25.9259259259259	18.5185185185185	29.6296296296296	25.9259259259259	29.6296296296296	14.8148148148148
