## Supplementary material for "Evolution of sex-specific hormesis in a toxic niche specialist": Data S1-S8: Desscication_Dsim04.csv

	Noni	Noni	Noni	Noni	Noni	Noni	Noni	Noni	Noni	Noni	Noni	Noni	Noni	Noni	Noni	Control	Control	Control	Control	Control	Control	Control	Control	Control	Control	Control	Control	Control	Control	Control
Females	20.0000000000000	26.6666666666667	36.6666666666667	33.3333333333333	33.3333333333333	26.6666666666667	25.0000000000000	23.3333333333333	28.3333333333333	21.6666666666667						34.9206349206349	52.3809523809524	46.0317460317460	33.3333333333333	36.5079365079365	42.8571428571429	42.8571428571429	46.0317460317460	44.4444444444444	38.0952380952381
Males	39.2857142857143	46.4285714285714	42.8571428571429	35.7142857142857	46.4285714285714	35.7142857142857	51.7857142857143	46.4285714285714	42.8571428571429	39.2857142857143						34.9206349206349	42.8571428571429	39.6825396825397	30.1587301587302	47.6190476190476	36.5079365079365	41.2698412698413	33.3333333333333	34.9206349206349	42.8571428571429
