## Supplementary material for "Evolution of sex-specific hormesis in a toxic niche specialist": Data S1-S8: Dessication_Dsec07.csv

	Noni	Noni	Noni	Noni	Noni	Noni	Noni	Noni	Noni	Noni	Noni	Noni	Noni	Noni	Noni	Control	Control	Control	Control	Control	Control	Control	Control	Control	Control	Control	Control	Control	Control	Control
Females	95.6521739130435	86.9565217391304	91.3043478260870	91.3043478260870	91.3043478260870	95.6521739130435	91.30434782608700	86.95652173913040	91.3043478260870	95.6521739130435						54.8387096774194	54.83870967741940	35.4838709677419	61.29032258064520	58.0645161290323	41.93548387096770	41.9354838709677	48.3870967741936	48.3870967741936	51.6129032258064
Males	26.0869565217391	21.7391304347826	30.4347826086957	21.7391304347826	21.7391304347826	21.7391304347826	4.34782608695652	4.34782608695652	13.0434782608696	13.0434782608696						20.8333333333333	8.33333333333333	16.6666666666667	4.16666666666667	16.6666666666667	8.33333333333333	25.0000000000000	16.6666666666667	20.8333333333333	12.5000000000000
