## Supplementary material for "Evolution of sex-specific hormesis in a toxic niche specialist": Data S1-S8: Genotoxic_Dsec07.csv

	Noni	Noni	Noni	Noni	Noni	Noni	Noni	Noni	Noni	Noni	Noni	Noni	Noni	Noni	Noni	Control	Control	Control	Control	Control	Control	Control	Control	Control	Control	Control	Control	Control	Control	Control
Females	50	55	60	65	50	55	65	60	65	55	55	65	55	55	55	45	55	70	50	50	50	50	60	55	60	55	70	55	50	55
Males	50	50	50	60	60	55	55	55	75	60	60	50	65	50	60	50	50	55	55	55	50	55	50	55	50	60	55	55	55	55
