## Supplementary material for "Evolution of sex-specific hormesis in a toxic niche specialist": Data S1-S8: Lifespan_Dsec07_Female.csv

Days	Dsec 07 Noni	Dsec 07 Control
1	50	50
2	50	50
3	50	50
4	50	50
5	50	50
6	50	50
7	50	50
8	50	50
9	50	50
10	50	43
11	50	43
12	50	43
13	50	43
14	50	43
15	50	43
16	50	43
17	50	43
18	50	43
19	50	43
20	50	43
21	50	43
22	50	43
23	50	43
24	48	43
25	48	43
26	48	43
27	48	43
28	48	43
29	48	43
30	48	43
31	41	34
32	41	34
33	41	34
34	41	34
35	36	25
36	36	25
37	36	25
38	34	25
39	34	25
40	34	25
41	27	23
42	27	23
43	27	23
44	27	23
45	20	11
46	20	11
47	20	11
48	19	8
49	19	8
50	19	8
51	19	8
52	17	0
53	17	0
54	17	0
55	17	0
56	17	0
57	17	0
58	17	0
59	13	0
60	13	0
61	13	0
62	10	0
63	10	0
64	10	0
65	10	0
66	2	0
67	2	0
68	2	0
69	2	0
70	2	0
71	2	0
72	2	0
73	0	0
