## Supplementary material for "Evolution of sex-specific hormesis in a toxic niche specialist": Data S1-S8: Lifespan_Dsec07_Male.csv

Days	Dsec 07 Control	Dsec 07 Noni Juice
1	50	50
2	50	50
3	50	50
4	50	50
5	44	41
6	44	41
7	44	41
8	44	41
9	44	41
10	44	41
11	44	41
12	42	40
13	42	40
14	42	40
15	40	39
16	40	39
17	40	39
18	40	39
19	40	37
20	40	37
21	40	37
22	39	37
23	39	37
24	39	37
25	39	37
26	28	31
27	28	31
28	28	31
29	28	31
30	21	25
31	21	25
32	21	25
33	15	21
34	15	21
35	15	21
36	11	18
37	11	18
38	11	18
39	11	18
40	7	12
41	7	12
42	7	12
43	4	5
44	4	5
45	4	5
46	4	5
47	4	0
48	4	0
49	4	0
50	4	0
51	4	0
52	4	0
53	4	0
54	1	0
55	1	0
56	1	0
57	1	0
58	0	0
59	0	0
60	0	0
61	0	0
62	0	0
63	0	0
64	0	0
65	0	0
66	0	0
67	0	0
68	0	0
69
70
71
72
73
