## Supplementary material for "Evolution of sex-specific hormesis in a toxic niche specialist": Data S1-S8: Lifespan_Media_Switch_Dsec07_Males.csv

Days	Control to Noni Juice	Noni Juice to Control
1	50	50
2	50	50
3	50	50
4	50	50
5	50	50
6	50	50
7	50	50
8	50	50
9	50	50
10	50	50
11	50	50
12	43	34
13	43	34
14	43	34
15	43	33
16	43	33
17	43	33
18	35	33
19	35	33
20	35	33
21	35	33
22	35	33
23	20	12
24	20	12
25	15	12
26	15	12
27	15	12
28	15	12
29	10	7
30	10	7
31	10	7
32	7	5
33	7	5
34	7	5
35	7	5
36	7	5
37	6	3
38	6	3
39	4	2
40	4	2
41	4	2
42	4	0
43	4	0
44	0	0
45	0	0
46	0	0
47	0	0
48	0	0
49	0	0
50	0	0
51	0	0
52	0	0
53	0	0
54	0	0
55	0	0
56	0	0
57	0	0
58		0
59	0	0
60	0	0
61	0	0
62	0	0
63	0	0
64	0	0
65	0	0
66	0	0
67	0	0
68	0	0
69	0	0
70	0	0
71	0	0
72	0	0
73	0	0
74	0	0
