## Supplementary material for "Evolution of sex-specific hormesis in a toxic niche specialist": Data S1-S8: Lifespan_Media_swtich_Dsec07_Females.csv

Days	Control to Noni Juice	Noni Juice to Control
1	50	50
2	50	50
3	50	50
4	50	50
5	50	50
6	50	50
7	50	50
8	50	50
9	50	50
10	50	50
11	50	50
12	50	50
13	50	50
14	47	41
15	47	41
16	47	41
17	47	41
18	47	41
19	47	41
20	44	41
21	44	41
22	44	41
23	44	41
24	44	41
25	43	22
26	43	22
27	39	22
28	39	22
29	39	22
30	39	22
31	38	17
32	38	17
33	38	17
34	34	16
35	34	16
36	34	16
37	34	16
38	34	16
39	25	8
40	25	8
41	25	8
42	24	0
43	24	0
44	24	0
45	24	0
46	23	0
47	23	0
48	22	0
49	22	0
50	22	0
51	22	0
52	17	0
53	17	0
54	17	0
55	16	0
56	16	0
57	16	0
58	16	0
59	14	0
60	14	0
61	14	0
62	14	0
63	14	0
64	14	0
65	14	0
66	5	0
67	5	0
68	5	0
69	4	0
70	4	0
71	4	0
72	4	0
73	2	0
74	2	0
	2	0
	2	0
