## Supplementary material for "Evolution of sex-specific hormesis in a toxic niche specialist": Data S1-S8: Osmotic_Dsec07.csv

	Noni	Noni	Noni	Noni	Noni	Noni	Noni	Noni	Noni	Noni	Noni	Noni	Noni	Noni	Noni	Control	Control	Control	Control	Control	Control	Control	Control	Control	Control	Control	Control	Control	Control	Control
Females	80	65	70	55	80	65	85	85	80	75	80	60	95	95	90	65	80	65	50	65	80	80	80	80	80	70	70	75	85	80
Males	80	75	75	65	65	80	85	85	65	80	90	75	75	95	90	70	80	85	75	95	60	65	75	85	70	75	60	80	85	70
