## Supplementary material for "Evolution of sex-specific hormesis in a toxic niche specialist": Data S1-S8: Oxidative_Dsec07.csv

	Noni	Noni	Noni	Noni	Noni	Noni	Noni	Noni	Noni	Noni	Noni	Noni	Noni	Noni	Noni	Control	Control	Control	Control	Control	Control	Control	Control	Control	Control	Control	Control	Control	Control	Control
Females	75	65	70	60	60	55	40	75	60	85	70	65	55	90	75	40	45	40	40	35	50	35	35	45	40	30	25	65	40	5
Males	10	5	0	15	10	25	10	15	10	5	0	0	0	0	0	5	0	15	10	5	10	0	20	5	15	5	10	0	0	10
