## Supplementary material for "Evolution of sex-specific hormesis in a toxic niche specialist": Data S1-S8: Proteotoxic_Dsec07.csv

	Noni	Noni	Noni	Noni	Noni	Noni	Noni	Noni	Noni	Noni	Noni	Noni	Noni	Noni	Noni	Control	Control	Control	Control	Control	Control	Control	Control	Control	Control	Control	Control	Control	Control	Control
Females	80	65	70	70	80	90	90	70	80	90	65	70	95	100	70	80	85	85	80	85	80	100	100	85	95	95	85	75	75	75
Males	70	65	60	70	85	80	90	75	85	80	70	80	95	65	80	85	90	90	75	85	75	90	95	90	90	95	100	75	80	90
