## Supplementary material for "Evolution of sex-specific hormesis in a toxic niche specialist": Data S1-S8: Starvation_DmelCS.csv

	Noni	Noni	Noni	Noni	Noni	Noni	Noni	Noni	Noni	Noni	Noni	Noni	Noni	Noni	Noni	Control	Control	Control	Control	Control	Control	Control	Control	Control	Control	Control	Control	Control	Control	Control
Females	33.3870967741936	43.5483870967742	41.9354838709677	33.5483870967742	35.1612903225806	38.7096774193548	41.9354838709677	46.7741935483871	43.5483870967742	43.5483870967742						25.4545454545455	40.0000000000000	30.9090909090909	30.9090909090909	30.9090909090909	38.1818181818182	41.8181818181818	38.1818181818182	41.8181818181818	36.3636363636364
Males	47.2727272727273	54.5454545454545	58.1818181818182	49.0909090909091	67.2727272727273	50.9090909090909	61.8181818181818	67.2727272727273	63.6363636363636	58.1818181818182						72.4637681159420	75.3623188405797	78.2608695652174	81.1594202898551	71.0144927536232	82.6086956521739	63.7681159420290	88.4057971014493	79.7101449275362	76.8115942028985
