## Supplementary material for "Evolution of sex-specific hormesis in a toxic niche specialist": Data S1-S8: Starvation_Dsec07.csv

	Noni	Noni	Noni	Noni	Noni	Noni	Noni	Noni	Noni	Noni	Noni	Noni	Noni	Noni	Noni	Control	Control	Control	Control	Control	Control	Control	Control	Control	Control	Control	Control	Control	Control	Control
Females	85.7142857142857	78.5714285714286	76.7857142857143	76.7857142857143	80.3571428571429	80.3571428571429	76.7857142857143	73.2142857142857	71.4285714285714	73.2142857142857						17.4603174603175	19.0476190476190	25.3968253968254	28.5714285714286	31.7460317460317	26.9841269841270	22.2222222222222	28.5714285714286	23.8095238095238	19.047619047619
Males	54.8387096774194	53.2258064516129	50.0000000000000	48.3870967741936	53.2258064516129	43.5483870967742	64.5161290322581	54.8387096774194	56.4516129032258	48.3870967741936						52.3809523809524	52.3809523809524	52.3809523809524	55.5555555555556	58.7301587301587	38.0952380952381	47.6190476190476	55.5555555555556	36.5079365079365	53.968253968254
