## Supplementary material for "Evolution of sex-specific hormesis in a toxic niche specialist": Data S1-S8: Stravation_Dsim04.csv

	Noni	Noni	Noni	Noni	Noni	Noni	Noni	Noni	Noni	Noni	Noni	Noni	Noni	Noni	Noni	Control	Control	Control	Control	Control	Control	Control	Control	Control	Control	Control	Control	Control	Control	Control
Females	33.3333333333333	31.6666666666667	41.6666666666667	43.3333333333333	43.3333333333333	38.3333333333333	41.6666666666667	38.3333333333333	38.3333333333333	33.3333333333333						38.0952380952381	53.9682539682540	46.0317460317460	34.9206349206349	36.5079365079365	42.8571428571429	44.4444444444444	47.6190476190476	47.6190476190476	42.8571428571429
Males	39.2857142857143	46.4285714285714	42.8571428571429	35.7142857142857	46.4285714285714	35.7142857142857	51.7857142857143	46.4285714285714	42.8571428571429	39.2857142857143						38.0952380952381	44.4444444444444	41.2698412698413	30.1587301587302	47.6190476190476	41.2698412698413	46.0317460317460	33.3333333333333	42.8571428571429	42.8571428571429
