## Supplementary material for "Evolution of sex-specific hormesis in a toxic niche specialist": Data S1-S8: Metabolomics_Metabolite_Annotation_Untargeted.csv

Metabolite_ID	Formula	RT [min]	Annot. DeltaMass [ppm]	m/z	Reference Ion	Polarity	MS2	MS2 Purity [%]
Crotonic acid	C4 H6 O2	0.516	-0.06	87.04405	[M+H]+1	+	DDA for preferred ion	94.66984277
DL-Alanine	C3 H7 N O2	0.519	-0.25	90.05493	[M+H]+1	+	DDA for preferred ion	99.22886725
Choline	C5 H13 N O	0.512	-0.78	104.10691	[M+H]+1	+	DDA for preferred ion	98.90167436
L-serine	C3 H7 N O3	0.522	-0.46	106.04982	[M+H]+1	+	DDA for preferred ion	100
Histamine	C5 H9 N3	0.466	-0.73	112.08684	[M+H]+1	+	DDA for preferred ion	98.31186806
Uracil	C4 H4 N2 O2	0.768	-0.83	113.03446	[M+H]+1	+	DDA for preferred ion	89.438413
Uracil	C4 H4 N2 O2	0.579	-0.24	113.03453	[M+H]+1	+	DDA for preferred ion	66.5899057
Proline	C5 H9 N O2	0.534	-0.92	116.0705	[M+H]+1	+	DDA for preferred ion	99.49802039
Valine	C5 H11 N O2	0.566	-1.89	118.08603	[M+H]+1	+	DDA for preferred ion	98.76512478
L-threonine	C4 H9 N O3	0.523	-0.52	120.06546	[M+H]+1	+	DDA for preferred ion	100
Taurine	C2 H7 N O3 S	0.523	-0.38	126.02189	[M+H]+1	+	DDA for preferred ion	95.62794115
Agmatine	C5 H14 N4	0.483	-0.68	131.12903	[M+H]+1	+	DDA for preferred ion	17.1511815
L-Hydroxyproline	C5 H9 N O3	0.526	-0.49	132.06546	[M+H]+1	+	DDA for preferred ion	92.97673514
L-Ornithine	C5 H12 N2 O2	0.518	-0.41	115.08654	[M+H-H2O]+1	+	DDA for other ion	100
2,4-Dimethylbenzaldehyde	C9 H10 O	9.385	-0.53	135.08037	[M+H]+1	+	DDA for preferred ion	72.0934657
Hypoxanthtine	C5 H4 N4 O	0.82	-0.95	137.04566	[M+H]+1	+	DDA for preferred ion	99.20996489
Methyl-nicotinate	C7 H7 N O2	1.596	-0.38	138.0549	[M+H]+1	+	DDA for preferred ion	100
1-Aminocyclohexanecarboxylic acid	C7 H13 N O2	0.533	-0.24	144.10187	[M+H]+1	+	DDA for preferred ion	100
Acetylcholine	C7 H15 N O2	0.517	-0.12	146.11754	[M+H]+1	+	DDA for preferred ion	43.42073024
Spermidine	C7 H19 N3	0.452	-0.57	146.16509	[M+H]+1	+	DDA for preferred ion	89.94115152
L-Glutamine	C5 H10 N2 O3	0.521	-0.31	147.07637	[M+H]+1	+	DDA for preferred ion	95.3113552
L-Glutamic acid	C5 H9 N O4	0.523	-0.66	148.06034	[M+H]+1	+	DDA for preferred ion	70.53495774
Methylparaben	C8 H8 O3	2.714	-0.49	153.05455	[M+H]+1	+	DDA for preferred ion	88.63331709
N-Acetylhistamine	C7 H11 N3 O	0.522	-0.21	154.09746	[M+H]+1	+	DDA for preferred ion	66.63214047
Rose oxide	C10 H18 O	17.576	-1.13	137.1323	[M+H-H2O]+1	+	DDA for other ion	100
DL-Carnitine	C7 H15 N O3	0.515	-0.3	162.11242	[M+H]+1	+	DDA for preferred ion	100
Methionine sulfoxide	C5 H11 N O3 S	0.524	-0.32	166.05319	[M+H]+1	+	DDA for preferred ion	99.69659505
L-phenylalanine	C9 H11 N O2	0.896	-0.61	166.08615	[M+H]+1	+	DDA for preferred ion	95.98898151
Uric acid	C5 H4 N4 O3	0.697	-0.56	169.03552	[M+H]+1	+	DDA for preferred ion	99.67854129
1-Methylhistidine	C7 H11 N3 O2	0.518	-0.47	170.09232	[M+H]+1	+	DDA for preferred ion	85.66461837
Acetylleucine	C8 H15 N O3	4.713	-0.1	174.11245	[M+H]+1	+	DDA for preferred ion	7.202324567
N-acetylornithine	C7 H14 N2 O3	0.536	0.62	175.10783	[M+H]+1	+	DDA for preferred ion	99.86676438
L-Arginine	C6 H14 N4 O2	0.49	-0.65	175.11884	[M+H]+1	+	DDA for preferred ion	99.86676438
Citrulline	C6 H13 N3 O3	0.523	-0.25	176.10292	[M+H]+1	+	DDA for preferred ion	34.72160799
Isoxanthopterin	C6 H5 N5 O2	0.805	0.71	180.05175	[M+H]+1	+	DDA for preferred ion	97.43929971
N-Acetyltyramine	C10 H13 N O2	2.155	-0.26	180.10186	[M+H]+1	+	DDA for preferred ion	97.32321629
Triethyl phosphate	C6 H15 O4 P	5.574	-0.09	183.07806	[M+H]+1	+	DDA for preferred ion	48.46446747
trans-3-Indoleacrylic acid	C11 H9 N O2	1.362	-0.17	188.07057	[M+H]+1	+	DDA for preferred ion	94.26810649
Gly-Ile	C8 H16 N2 O3	1.136	-0.18	189.12334	[M+H]+1	+	DDA for preferred ion	26.45029494
Kynurenic acid	C10 H7 N O3	1.944	-0.23	190.04983	[M+H]+1	+	DDA for preferred ion	95.22506749
Gelseminic acid	C10 H8 O4	4.717	0.02	193.04954	[M+H]+1	+	DDA for preferred ion	91.65028461
2-Hydroxyhippuric acid	C9 H9 N O4	1.065	-0.03	196.06043	[M+H]+1	+	DDA for preferred ion	2.245272748
N-Acetyldopamine	C10 H13 N O3	0.969	-0.06	196.09681	[M+H]+1	+	DDA for preferred ion	34.77668879
Acetyl-L-carnitine	C9 H17 N O4	0.528	-0.12	204.12301	[M+H]+1	+	DDA for preferred ion	87.32471106
Tryptophan	C11 H12 N2 O2	1.363	-0.26	205.0971	[M+H]+1	+	DDA for preferred ion	18.47461709
Xanthurenic acid	C10 H7 N O4	1.796	-0.38	206.04471	[M+H]+1	+	DDA for preferred ion	99.91048669
L-Kynurenine	C10 H12 N2 O3	0.826	-0.68	209.09193	[M+H]+1	+	DDA for preferred ion	100
Pro-Pro	C10 H16 N2 O3	0.557	-0.67	213.12323	[M+H]+1	+	DDA for preferred ion	45.04245975
Acetylarginine	C8 H16 N4 O3	0.53	0.06	217.12953	[M+H]+1	+	DDA for preferred ion	91.50799947
Propionylcarnitine	C10 H19 N O4	0.576	-0.02	218.13868	[M+H]+1	+	DDA for preferred ion	97.32271763
Pellitorine	C14 H25 N O	8.059	0.02	224.2009	[M+H]+1	+	DDA for preferred ion	58.74915936
Sepiapterin	C9 H11 N5 O3	0.902	-0.47	238.09335	[M+H]+1	+	DDA for preferred ion	100
Biopterin	C9 H11 N5 O3	0.578	0.06	238.09348	[M+H]+1	+	DDA for preferred ion	98.90027301
7,8-Dihydrobiopterin	C9 H13 N5 O3	0.89	-0.54	222.09842	[M+H-H2O]+1	+	DDA for preferred ion	99.60878381
7,8-Dihydrobiopterin	C9 H13 N5 O3	0.576	0.02	240.10912	[M+H]+1	+	DDA for preferred ion	100
N-(10-hydroxy-10-methylundecyl)acetamide	C14 H29 N O2	8.324	0.01	244.22708	[M+H]+1	+	DDA for preferred ion	100
Vidarabine	C10 H13 N5 O4	0.575	-0.28	268.10396	[M+H]+1	+	DDA for preferred ion	100
Inosine	C10 H12 N4 O5	0.59	-0.15	269.08799	[M+H]+1	+	DDA for preferred ion	88.69648096
1-Methyladenosine	C11 H15 N5 O4	0.52	-0.55	282.11953	[M+H]+1	+	DDA for preferred ion	92.89587809
Guanosine	C10 H13 N5 O5	0.578	-0.26	284.09887	[M+H]+1	+	DDA for preferred ion	90.33175534
5'-S-Methyl-5'-thioadenosine	C11 H15 N5 O3 S	1.109	0.12	298.09687	[M+H]+1	+	DDA for preferred ion	88.40415298
2,3-Dihydroxypropyl 12-methyltridecanoate	C17 H34 O4	18.499	-0.31	285.24233	[M+H-H2O]+1	+	DDA for other ion	90.36909512
2,3-Dihydroxypropyl 12-methyltridecanoate	C17 H34 O4	17.941	-0.22	285.24235	[M+H-H2O]+1	+	DDA for other ion	99.0775712
2,3-Dihydroxypropyl 12-methyltridecanoate	C17 H34 O4	17.131	-0.05	285.24241	[M+H-H2O]+1	+	DDA for other ion	91.21931526
Pro-Pro-Pro	C15 H23 N3 O4	0.58	0	310.17613	[M+H]+1	+	DDA for preferred ion	100
Linoleoyl ethanolamide	C20 H37 N O2	12.763	0.11	324.28974	[M+H]+1	+	DDA for preferred ion	100
Oleoyl ethanolamide	C20 H39 N O2	13.408	0.38	326.30548	[M+H]+1	+	DDA for preferred ion	100
Stearoyl ethanolamide	C20 H41 N O2	14.142	0.18	328.32107	[M+H]+1	+	DDA for preferred ion	100
Batilol	C21 H44 O3	15.219	-0.37	367.31813	[M+Na]+1	+	DDA for preferred ion	100
Adenosine 5'-monophosphate	C10 H14 N5 O7 P	0.525	-0.05	348.07034	[M+H]+1	+	DDA for preferred ion	100
1-Linoleoyl glycerol	C21 H38 O4	13.174	0.06	355.28434	[M+H]+1	+	DDA for preferred ion	86.40501979
Riboflavin	C17 H20 N4 O6	3.928	-0.36	377.14543	[M+H]+1	+	DDA for preferred ion	100
S-Adenosylmethionine	C15 H22 N6 O5 S	0.481	-0.07	399.14449	[M+H]+1	+	DDA for preferred ion	100
Palmitoylcarnitine	C23 H45 N O4	10.717	-0.05	400.34212	[M+H]+1	+	DDA for preferred ion	64.98034514
3beta-hydroxy-(22e,24r)-ergosta-5,8,22-trien-7-one	C28 H42 O2	13.738	-0.25	411.32567	[M+H]+1	+	DDA for preferred ion	89.08776654
Doxercalciferol	C28 H44 O2	14.673	0	395.33084	[M+H-H2O]+1	+	DDA for other ion	96.09857237
Bis(4-ethylbenzylidene)sorbitol	C24 H30 O6	9.801	0.1	415.21156	[M+H]+1	+	DDA for preferred ion	80.95899996
Diosgenin	C27 H42 O3	13.451	0.2	397.31019	[M+H-H2O]+1	+	DDA for other ion	100
3-Hydroxystigmast-5-en-7-one	C29 H48 O2	16.659	-0.01	429.3727	[M+H]+1	+	DDA for preferred ion	100
6-Hydroxycaproic acid	C6 H12 O3	1.786	-2.69	131.07101	[M-H]-1	-	DDA for preferred ion	85.02227807
Adenine	C5 H5 N5	0.791	-2.61	134.04687	[M-H]-1	-	DDA for preferred ion	100
Adenosine 5'-monophosphate	C10 H14 N5 O7 P	0.609	-2.28	346.05501	[M-H]-1	-	DDA for preferred ion	100
Adenosine diphosphate (ADP)	C10 H15 N5 O10 P2	0.468	-0.38	426.02198	[M-H]-1	-	DDA for preferred ion	65.45524267
Citric acid	C6 H8 O7	0.472	-1.53	191.01943	[M-H]-1	-	DDA for preferred ion	100
D-Glucose 6-phosphate	C6 H13 O9 P	0.471	-1.18	259.02213	[M-H]-1	-	DDA for preferred ion	99.25434587
D-Pantothenic acid	C9 H17 N O5	0.798	-1.83	218.10299	[M-H]-1	-	DDA for preferred ion	99.7775891
D-Serine	C3 H7 N O3	0.492	-2.19	104.03509	[M-H]-1	-	DDA for preferred ion	97.36248719
DL-Lactic Acid	C3 H6 O3	0.52	-2.3	89.02421	[M-H]-1	-	DDA for preferred ion	92.53700534
Docosanoic acid	C22 H44 O2	16.616	-1.33	339.3264	[M-H]-1	-	DDA for preferred ion	27.7405051
Guanosine	C10 H13 N5 O5	0.777	-1.95	282.08384	[M-H]-1	-	DDA for preferred ion	84.15813848
Hydroxykynurenine	C10 H12 N2 O4	0.69	-1.88	223.07201	[M-H]-1	-	DDA for preferred ion	100
Hyflavin	C17 H20 N4 O6	3.852	-1.16	375.13057	[M-H]-1	-	DDA for preferred ion	100
Indole-2-carboxylic acid	C9 H7 N O2	1.286	-2.07	160.04007	[M-H]-1	-	DDA for preferred ion	97.09943527
Inosine	C10 H12 N4 O5	0.762	-2.18	267.07291	[M-H]-1	-	DDA for preferred ion	97.58387275
Isoxanthopterin	C6 H5 N5 O2	0.745	-1.53	178.03677	[M-H]-1	-	DDA for preferred ion	100
L-Glutamic acid	C5 H9 N O4	0.476	-1.83	146.04561	[M-H]-1	-	DDA for preferred ion	68.96564075
L-Glutamine	C5 H10 N2 O3	0.491	-1.62	145.06163	[M-H]-1	-	DDA for preferred ion	87.35180393
L-Histidine	C6 H9 N3 O2	0.48	-1.61	154.06195	[M-H]-1	-	DDA for preferred ion	92.08297107
L-isoleucine	C6 H13 N O2	0.795	-2.32	130.08705	[M-H]-1	-	DDA for preferred ion	94.07588741
L-Phenylalanine	C9 H11 N O2	0.836	-1.78	164.07141	[M-H]-1	-	DDA for preferred ion	83.81190876
L-Threonic acid	C4 H8 O5	0.473	-2.54	195.05067	[M-H+HAc]-1	-	DDA for preferred ion	84.86049816
L-threonine	C4 H9 N O3	0.496	-1.7	118.05076	[M-H]-1	-	DDA for preferred ion	97.48769902
L-Tyrosine	C9 H11 N O3	0.547	-2.38	180.06619	[M-H]-1	-	DDA for preferred ion	96.77307882
L-valine	C5 H11 N O2	0.532	-1.73	116.0715	[M-H]-1	-	DDA for preferred ion	95.5750317
Lignoceric acid	C24 H48 O2	17.279	-2.12	367.35737	[M-H]-1	-	DDA for preferred ion	65.96413822
Linoleic acid	C18 H32 O2	13.617	-1.52	279.23253	[M-H]-1	-	DDA for preferred ion	100
Malic acid	C4 H6 O5	0.475	-2.16	133.01396	[M-H]-1	-	DDA for preferred ion	95.44840389
Methionine sulfoxide	C5 H11 N O3 S	0.494	-1.79	164.03839	[M-H]-1	-	DDA for preferred ion	99.81473777
Methyl salicylate	C8 H8 O3	5.732	-2.7	151.03966	[M-H]-1	-	DDA for preferred ion	96.75584103
Methylsuccinic acid	C5 H8 O4	0.797	-2.8	131.03461	[M-H]-1	-	DDA for preferred ion	76.50859834
Myristic acid	C14 H28 O2	12.901	-1.8	227.20124	[M-H]-1	-	DDA for preferred ion	92.87271897
N-acetylornithine	C7 H14 N2 O3	0.509	-1.83	173.09285	[M-H]-1	-	DDA for preferred ion	86.41179876
Nervonic acid	C24 H46 O2	16.68	-1.39	365.342	[M-H]-1	-	DDA for preferred ion	100
Oleic acid	C18 H34 O2	14.261	-1.61	281.24815	[M-H]-1	-	DDA for preferred ion	100
Palmitoleic acid	C16 H30 O2	13.212	-1.49	253.21692	[M-H]-1	-	DDA for preferred ion	94.10627139
Phosphoric acid	H3 O4 P	0.472	-2.67	96.96936	[M-H]-1	-	DDA for preferred ion	91.34420344
Pyruvic acid	C3 H4 O3	0.5	-2.13	87.00858	[M-H]-1	-	DDA for preferred ion	92.38361359
Salicylic acid	C7 H6 O3	1.56	-2.23	137.02411	[M-H]-1	-	DDA for preferred ion	100
Stearic acid	C18 H36 O2	15.008	-1.99	283.26369	[M-H]-1	-	DDA for preferred ion	100
Taurine	C2 H7 N O3 S	0.509	-1.93	124.00715	[M-H]-1	-	DDA for preferred ion	96.07863783
Tryptophan	C11 H12 N2 O2	1.146	-1.51	203.08229	[M-H]-1	-	DDA for preferred ion	98.039614
UDP-N-acetylglucosamine	C17 H27 N3 O17 P2	0.448	-0.5	606.07399	[M-H]-1	-	DDA for preferred ion	100
Uric acid	C5 H4 N4 O3	0.537	-1.55	167.02079	[M-H]-1	-	DDA for preferred ion	100
Uridine	C9 H12 N2 O6	0.694	-1.59	243.06186	[M-H]-1	-	DDA for preferred ion	91.77781287
Xanthine	C5 H4 N4 O2	0.713	-1.97	151.02585	[M-H]-1	-	DDA for preferred ion	89.17617373
Xanthurenic acid	C10 H7 N O4	0.954	-1.22	204.02998	[M-H]-1	-	DDA for preferred ion	100
Xylitol	C5 H12 O5	0.5	-1.95	151.0609	[M-H]-1	-	DDA for preferred ion	100
_-Cyano-3-hydroxycinnamic acid	C10 H7 N O3	1.103	-1.95	188.03495	[M-H]-1	-	DDA for preferred ion	17.99323587
