## Supplementary material for "Evolution of sex-specific hormesis in a toxic niche specialist": Data S1-S8: CTCF_OA.csv

Noni	Control	Octanoic acid 0.25%
512.86437000	238.6746400	1131.77910
708.16812000	140.5425300	1131.07830
989.65308000	284.0241600	220.58995
380.39268000	276.9176600	543.87643
1864.75730000	451.0492200	483.07527
986.44996000	733.6861100	1383.45690
		1489.68610
		1066.30970
		990.87430
		1248.30660
