## Supplementary material for "Evolution of sex-specific hormesis in a toxic niche specialist": Data S1-S8: DropletCount_OA.csv

Noni	Control	Octanoic acid 0.25%
107.00000000	183.0000000	114
140.00000000	195.0000000	187
83.00000000	35.0000000	169
151.00000000	128.0000000	123
127.00000000	154.0000000	137
84.00000000	128.0000000	166
		115
		142
		144
		70
