## Supplementary material for "Evolution of sex-specific hormesis in a toxic niche specialist": Data S1-S8: Lifespan_Dsec07_F_OA.csv

Days	Noni	Control	Octanoic acid 0.25%
1	50	50	50
2	50	50	50
3	50	50	50
4	50	50	50
5	50	50	50
6	50	50	50
7	50	50	50
8	50	50	50
9	50	50	50
10	49	44	50
11	49	44	50
12	49	44	39
13	49	44	39
14	49	44	39
15	49	44	39
16	49	44	39
17	49	43	39
18	48	43	39
19	48	43	39
20	48	42	39
21	48	42	39
22	48	42	39
23	47	42	39
24	46	42	39
25	46	42	39
26	45	42	39
27	45	42	39
28	45	42	39
29	45	42	39
30	45	42	39
31	39	35	39
32	39	35	34
33	39	35	34
34	39	35	34
35	36	27	34
36	36	27	34
37	36	27	34
38	35	27	34
39	33	27	27
40	33	26	27
41	30	25	27
42	30	25	27
43	30	25	27
44	30	25	27
45	23	13	27
46	23	13	21
47	23	13	21
48	20	10	20
49	20	10	20
50	20	10	20
51	20	10	20
52	17	0	17
53	17	0	16
54	17	0	16
55	17	0	13
56	17	0	13
57	17	0	13
58	17	0	11
59	13	0	11
60	13	0	10
61	13	0	10
62	8	0	10
63	8	0	10
64	8	0	10
65	8	0	9
66	2	0	9
67	2	0	5
68	2	0	5
69	1	0	5
70	1	0	5
71	1	0	5
72	1	0	5
73	0	0	5
74	0	0	5
75	0	0	5
76	0	0	5
77	0	0	5
78	0	0	5
79	0	0	5
80	0	0	5
81	0	0	4
82	0	0	4
83	0	0	4
84	0	0	4
85	0	0	4
86	0	0	4
87	0	0	3
88	0	0	3
89	0	0	3
90	0	0	3
91	0	0	3
92	0	0	3
93	0	0	3
94	0	0	2
95	0	0	2
96	0	0	1
97	0	0	1
98	0	0	1
99	0	0	1
100	0	0	0
