## Supplementary material for "Evolution of sex-specific hormesis in a toxic niche specialist": Data S1-S8: LipidContent_OA.csv

	Noni	Noni	Noni	Noni	Noni	Noni	Noni	Noni	Noni	Noni	Control	Control	Control	Control	Control	Control	Control	Control	Control	Control	Octanoic acid 0.25%	Octanoic acid 0.25%	Octanoic acid 0.25%	Octanoic acid 0.25%	Octanoic acid 0.25%	Octanoic acid 0.25%	Octanoic acid 0.25%	Octanoic acid 0.25%	Octanoic acid 0.25%	Octanoic acid 0.25%
Females	0.26470600	0.22580600	0.20000000	0.1875	0.277778						0.04347800	0.08695700	0.09523800	0.11538500	0.115385						0.24137931	0.25000000	0.33333333	0.34375000	0.25000000	0.20000000
Males	0.20833333	0.18181818	0.18181818	0.1250	0.143200						0.16666667	0.15789474	0.11111111	0.15789474	0.147200						0.13636364	0.14285714	0.13636364	0.10000000	0.15000000	0.17391304
