## Supplementary material for "Evolution of sex-specific hormesis in a toxic niche specialist": Data S1-S8: MeanDropletArea_OA.csv

Noni	Control	Octanoic acid 0.25%
11.39349700	4.6259387	13.7299690
9.54602400	6.1385229	9.2194155
9.47839890	6.7730240	7.2156899
10.84277800	5.1974148	12.7959390
7.68410120	5.9430605	10.1627690
10.00404700	5.2267235	6.2462515
		11.5952700
		11.4703090
		9.1925686
		10.3484320
