## Supplementary material for "Evolution of sex-specific hormesis in a toxic niche specialist": Data S1-S8: Noni_Components_EgglayingViability.csv

Plate experiment
Component	Concentration_C	Concentration	Replicate	Type of flies	Eggs Day1	Larvae D1	Offsprings D1	Flies Alive D1	D1 Eggs per flies	Eggs D2	Larvae D2	Offsprings D2	Alive Day2	D2 Eggs per flies	Eggs Day3	Larvae Day3	Offsprings Day3	Alive Day3	D3 Eggs per flies	Total eggs	Total eggs per flies	Viability D1	Viability D2	Viability D3	Total Viability	Viability Rate
Heptanoic acid	0.5	A	A1	V	2	2	4	10	0.4	4	2	6	9	0.666666667	84	6	90	9	10	100	11.06666667	6	0	4	10	10
Heptanoic acid	0.5	A	A2	A	2	2	4	10	0.4	4	2	6	10	0.6	58	1	59	10	5.9	69	6.9	6	6	4	16	23.1884058
Heptanoic acid	0.5	A	A3	V	5	3	8	9	0.888888889	3	0	3	9	0.333333333	118	3	121	9	13.44444444	132	14.66666667	9	1	4	14	10.60606061
Heptanoic acid	0.5	A	A4	V	3	0	3	10	0.3	0	1	1	9	0.111111111	0	0	0	9	0	4	0.411111111	1	0	1	2	50
Heptanoic acid	0.5	A	A5	V	2	1	3	10	0.3	3	1	4	9	0.444444444	0	0	0	8	0	7	0.744444444	0	0	2	2	28.57142857
Heptanoic acid	0.25	B	B1	V	0	0	0	10	0	30	1	31	9	3.444444444	15	0	15	9	1.666666667	46	5.111111111	1	20	6	27	58.69565217
Heptanoic acid	0.25	B	B2	B	0	1	1	10	0.1	15	2	17	10	1.7	30	1	31	10	3.1	49	4.9	1	12	6	19	38.7755102
Heptanoic acid	0.25	B	B3	Noni	0	0	0	10	0	18	3	21	10	2.1	16	1	17	10	1.7	38	3.8	2	14	3	19	50
Heptanoic acid	0.25	B	B4	A	14	2	16	10	1.6	59	8	67	9	7.444444444	52	1	53	9	5.888888889	136	14.93333333	19	32	20	71	52.20588235
Heptanoic acid	0.25	B	B5	B	29	4	33	10	3.3	27	1	28	10	2.8	48	1	49	10	4.9	110	11	2	24	19	45	40.90909091
Heptanoic acid	0.125	C	C1	A	1	0	1	10	0.1	39	3	42	10	4.2	115	6	121	10	12.1	164	16.4	2	24	4	30	18.29268293
Heptanoic acid	0.125	C	C2	Noni	7	2	9	9	1	11	0	11	9	1.222222222	83	4	87	9	9.666666667	107	11.88888889	1	7	5	13	12.14953271
Heptanoic acid	0.125	C	C3	Noni	6	0	6	10	0.6	17	1	18	10	1.8	37	0	37	10	3.7	61	6.1	3	11	16	30	49.18032787
Heptanoic acid	0.125	C	C4	Noni	1	0	1	10	0.1	22	1	23	10	2.3	91	5	96	10	9.6	120	12	4	18	12	34	28.33333333
Heptanoic acid	0.125	C	C5	Noni/C	4	0	4	10	0.4	16	2	18	10	1.8	36	1	37	10	3.7	59	5.9	1	12	6	19	32.20338983
Heptanoic acid	0.0625	D	D1	B	0	0	0	10	0	44	2	46	10	4.6	1	0	1	10	0.1	47	4.7	8	12	3	23	48.93617021
Heptanoic acid	0.0625	D	D2	Noni	0	0	0	10	0	3	2	5	10	0.5	0	0	0	10	0	5	0.5	1	1	1	3	60
Heptanoic acid	0.0625	D	D3	Noni/D	1	2	3	10	0.3	5	2	7	10	0.7	11	0	11	10	1.1	21	2.1	0	3	3	6	28.57142857
Heptanoic acid	0.0625	D	D4	Noni	2	0	2	10	0.2	39	8	47	10	4.7	24	1	25	10	2.5	74	7.4	13	12	17	42	56.75675676
Heptanoic acid	0.0625	D	D5	E	1	1	2	10	0.2	0	0	0	10	0	12	1	13	10	1.3	15	1.5	0	1	7	8	53.33333333
Heptanoic acid	0.03125	E	E1	Noni	2	3	5	10	0.5	26	3	29	10	2.9	26	6	32	10	3.2	66	6.6	14	17	36	67	101.5151515
Heptanoic acid	0.03125	E	E2	V	8	1	9	10	0.9	7	2	9	10	0.9	33	4	37	10	3.7	55	5.5	1	6	23	30	54.54545455
Heptanoic acid	0.03125	E	E3	V	2	0	2	10	0.2	3	0	3	10	0.3	47	2	49	10	4.9	54	5.4	0	0	26	26	48.14814815
Heptanoic acid	0.03125	E	E4	V	8	5	13	10	1.3	7	0	7	10	0.7	22	1	23	10	2.3	43	4.3	1	2	22	25	58.13953488
Heptanoic acid	0.03125	E	E5	V	11	4	15	10	1.5	0	0	0	10	0	11	0	11	10	1.1	26	2.6	0	0	0	0	0
Octanoic acid	1	A	A1	B/A	75	0	75	10	7.5	35	0	35	10	3.5	41	10	51	10	5.1	161	16.1	70	22	37	129	80.1242236
Octanoic acid	1	A	A2	A	57	0	57	10	5.7	11	4	15	10	1.5	11	2	13	10	1.3	85	8.5	50	10	7	67	78.82352941
Octanoic acid	1	A	A3	Noni	7	0	7	10	0.7	40	1	41	8	5.125	34	3	37	8	4.625	85	10.45	7	19	18	44	51.76470588
Octanoic acid	1	A	A4	Noni	25	2	27	10	2.7	68	1	69	9	7.666666667	70	10	80	9	8.888888889	176	19.25555556	21	36	60	117	66.47727273
Octanoic acid	1	A	A5	Noni	5	0	5	10	0.5	54	6	60	9	6.666666667	43	14	57	8	7.125	122	14.29166667	0	35	36	71	58.19672131
Octanoic acid	0.5	B	B1	B	111	2	113	10	11.3	95	5	100	10	10	72	11	83	10	8.3	296	29.6	93	58	53	204	68.91891892
Octanoic acid	0.5	B	B2	B	59	8	67	10	6.7	114	10	124	10	12.4	98	31	129	10	12.9	320	32	59	70	69	198	61.875
Octanoic acid	0.5	B	B3	V	82	5	87	10	8.7	106	8	114	10	11.4	56	16	72	10	7.2	273	27.3	66	67	38	171	62.63736264
Octanoic acid	0.5	B	B4	B	40	12	52	8	6.5	89	6	95	8	11.875	104	24	128	8	16	275	34.375	33	69	80	182	66.18181818
Octanoic acid	0.5	B	B5	B	78	3	81	8	10.125	93	7	100	8	12.5	66	10	76	8	9.5	257	32.125	54	48	46	148	57.58754864
Octanoic acid	0.25	C	C1	V	165	6	171	10	17.1	134	6	140	10	14	82	4	86	10	8.6	397	39.7	108	59	43	210	52.89672544
Octanoic acid	0.25	C	C2	B	126	2	128	8	16	66	5	71	8	8.875	84	13	97	8	12.125	296	37	100	43	62	205	69.25675676
Octanoic acid	0.25	C	C3	B	187	8	195	10	19.5	58	4	62	8	7.75	84	16	100	8	12.5	357	39.75	118	47	55	220	61.62464986
Octanoic acid	0.25	C	C4	B	161	3	164	10	16.4	110	12	122	10	12.2	133	23	156	10	15.6	442	44.2	103	95	108	306	69.23076923
Octanoic acid	0.25	C	C5	B	131	5	136	10	13.6	127	3	130	10	13	108	19	127	10	12.7	393	39.3	108	109	92	309	78.6259542
Octanoic acid	0.125	D	D1	D	2	0	2	10	0.2	79	2	81	10	8.1	65	5	70	8	8.75	153	17.05	4	49	13	66	43.1372549
Octanoic acid	0.125	D	D2	D	3	0	3	8	0.375	68	0	68	6	11.33333333	35	2	37	6	6.166666667	108	17.875	2	29	48	79	73.14814815
Octanoic acid	0.125	D	D3	C/D	0	0	0	10	0	11	0	11	9	1.222222222	65	2	67	9	7.444444444	78	8.666666667	0	10	16	26	33.33333333
Octanoic acid	0.125	D	D4	C	0	0	0	10	0	51	0	51	10	5.1	98	11	109	10	10.9	160	16	0	21	45	66	41.25
Octanoic acid	0.125	D	D5	C/B	50	5	55	10	5.5	56	4	60	10	6	80	9	89	10	8.9	204	20.4	48	35	48	131	64.21568627
Octanoic acid	0.0625	E	E1	E	4	2	6	8	0.75	28	1	29	8	3.625	59	12	71	8	8.875	106	13.25	6	25	37	68	64.1509434
Octanoic acid	0.0625	E	E2	E	7	1	8	9	0.888888889	37	0	37	9	4.111111111	83	2	85	8	10.625	130	15.625	4	10	28	42	32.30769231
Octanoic acid	0.0625	E	E3	E	0	0	0	9	0	34	0	34	9	3.777777778	42	2	44	8	5.5	78	9.277777778	0	13	28	41	52.56410256
Octanoic acid	0.0625	E	E4	E/D	3	0	3	10	0.3	37	3	40	10	4	77	5	82	10	8.2	125	12.5	4	25	38	67	53.6
Octanoic acid	0.0625	E	E5	E/D	5	2	7	9	0.777777778	76	2	78	9	8.666666667	82	12	94	9	10.44444444	179	19.88888889	5	28	29	62	34.63687151
Hexanoic acid	0.5	A	A1	A	47	4	51	10	5.1	19	3	22	10	2.2	24	4	28	10	2.8	101	10.1	51	8	19	78	77.22772277
Hexanoic acid	0.5	A	A2	A	57	4	61	9	6.777777778	21	1	22	9	2.444444444	6	0	6	9	0.666666667	89	9.888888889	49	22	4	75	84.26966292
Hexanoic acid	0.5	A	A3	A	4	3	7	9	0.777777778	3	1	4	9	0.444444444	1	1	2	9	0.222222222	13	1.444444444	9	1	1	11	84.61538462
Hexanoic acid	0.5	A	A4	A	5	1	6	10	0.6	5	0	5	9	0.555555556	2	0	2	9	0.222222222	13	1.377777778	4	0	0	4	30.76923077
Hexanoic acid	0.5	A	A5	A	79	4	83	10	8.3	56	3	59	10	5.9	6	0	6	10	0.6	148	14.8	79	37	1	117	79.05405405
Hexanoic acid	0.25	B	B1	B	1	1	2	9	0.222222222	72	3	75	9	8.333333333	66	3	69	9	7.666666667	146	16.22222222	2	38	40	80	54.79452055
Hexanoic acid	0.25	B	B2	B	0	0	0	8	0	39	0	39	8	4.875	62	3	65	8	8.125	104	13	0	9	77	86	82.69230769
Hexanoic acid	0.25	B	B3	B	2	2	4	9	0.444444444	76	4	80	9	8.888888889	76	5	81	9	9	165	18.33333333	4	53	16	73	44.24242424
Hexanoic acid	0.25	B	B4	B	3	1	4	9	0.444444444	46	0	46	9	5.111111111	54	4	58	9	6.444444444	108	12	1	8	2	11	10.18518519
Hexanoic acid	0.25	B	B5	B	7	1	8	10	0.8	30	2	32	9	3.555555556	34	5	39	9	4.333333333	79	8.688888889	4	11	20	35	44.30379747
Hexanoic acid	0.125	C	C1	C	3	0	3	10	0.3	70	0	70	10	7	76	2	78	10	7.8	151	15.1	0	42	32	74	49.00662252
Hexanoic acid	0.125	C	C2	C	5	0	5	10	0.5	28	0	28	10	2.8	47	0	47	10	4.7	80	8	0	9	10	19	23.75
Hexanoic acid	0.125	C	C3	C	2	0	2	10	0.2	64	0	64	10	6.4	73	5	78	10	7.8	144	14.4	0	42	48	90	62.5
Hexanoic acid	0.125	C	C4	C	2	0	2	10	0.2	53	3	56	10	5.6	80	5	85	10	8.5	143	14.3	0	31	32	63	44.05594406
Hexanoic acid	0.125	C	C5	C	0	0	0	10	0	49	0	49	10	4.9	73	6	79	10	7.9	128	12.8	0	35	29	64	50
Hexanoic acid	0.0625	D	D1	D	0	0	0	9	0	40	0	40	9	4.444444444	73	5	78	9	8.666666667	118	13.11111111	0	26	21	47	39.83050847
Hexanoic acid	0.0625	D	D2	D	2	0	2	10	0.2	43	0	43	10	4.3	78	5	83	10	8.3	128	12.8	2	22	58	82	64.0625
Hexanoic acid	0.0625	D	D3	D	0	0	0	9	0	49	0	49	9	5.444444444	71	2	73	9	8.111111111	122	13.55555556	1	35	59	95	77.86885246
Hexanoic acid	0.0625	D	D4	D	11	0	11	9	1.222222222	54	0	54	9	6	79	6	85	9	9.444444444	150	16.66666667	6	35	40	81	54
Hexanoic acid	0.0625	D	D5	D	6	0	6	10	0.6	33	0	33	10	3.3	50	7	57	10	5.7	96	9.6	2	27	36	65	67.70833333
Hexanoic acid	0.03125	E	E1	E	0	0	0	10	0	9	0	9	10	0.9	13	1	14	10	1.4	23	2.3	0	3	0	3	13.04347826
Hexanoic acid	0.03125	E	E2	E	2	1	3	9	0.333333333	44	3	47	9	5.222222222	64	2	66	9	7.333333333	116	12.88888889	0	33	20	53	45.68965517
Hexanoic acid	0.03125	E	E3	E	0	0	0	9	0	39	0	39	9	4.333333333	67	4	71	9	7.888888889	110	12.22222222	3	21	54	78	70.90909091
Hexanoic acid	0.03125	E	E4	Noni	7	1	8	10	0.8	84	3	87	10	8.7	56	4	60	10	6	155	15.5	17	67	37	121	78.06451613
Hexanoic acid	0.03125	E	E5	Noni	7	1	8	10	0.8	45	0	45	10	4.5	49	3	52	10	5.2	105	10.5	10	27	17	54	51.42857143
Acetic acid	2	A	A1	A	0	0	0	10	0	0	0	0	10	0	3	0	3	10	0.3	3	0.3	0	0	0	0	0
Acetic acid	2	A	A2	A	0	0	0	10	0	2	0	2	10	0.2	6	0	6	10	0.6	8	0.8	0	0	0	0	0
Acetic acid	2	A	A3	A	0	0	0	10	0	12	3	15	10	1.5	14	0	14	10	1.4	29	2.9	0	0	0	0	0
Acetic acid	2	A	A4	A	0	0	0	10	0	2	0	2	10	0.2	7	0	7	10	0.7	9	0.9	0	0	0	0	0
Acetic acid	2	A	A5	A	0	0	0	10	0	10	2	12	5	2.4	3	0	3	5	0.6	15	3	0	0	0	0	0
Acetic acid	1	B	B1	B	0	0	0	10	0	3	0	3	10	0.3	0	0	0	10	0	3	0.3	0	0	0	0	0
Acetic acid	1	B	B2	B	4	0	4	10	0.4	17	0	17	10	1.7	36	0	36	10	3.6	57	5.7	0	0	0	0	0
Acetic acid	1	B	B3	B	4	0	4	10	0.4	7	0	7	10	0.7	18	0	18	10	1.8	29	2.9	0	0	0	0	0
Acetic acid	1	B	B4	B	8	0	8	10	0.8	8	0	8	10	0.8	11	0	11	10	1.1	27	2.7	0	0	0	0	0
Acetic acid	1	B	B5	B	21	2	23	9	2.555555556	18	0	18	9	2	11	0	11	9	1.222222222	52	5.777777778	2	0	1	3	5.769230769
Acetic acid	0.5	C	C1	C	0	0	0	10	0	26	0	26	10	2.6	21	0	21	10	2.1	47	4.7	0	18	4	22	46.80851064
Acetic acid	0.5	C	C2	C	0	0	0	10	0	48	2	50	10	5	22	1	23	10	2.3	73	7.3	0	23	4	27	36.98630137
Acetic acid	0.5	C	C3	C	0	0	0	10	0	18	1	19	10	1.9	16	1	17	10	1.7	36	3.6	0	8	2	10	27.77777778
Acetic acid	0.5	C	C4	C	6	0	6	8	0.75	33	2	35	8	4.375	24	0	24	8	3	65	8.125	2	23	13	38	58.46153846
Acetic acid	0.5	C	C5	C	5	0	5	10	0.5	29	0	29	10	2.9	41	3	44	10	4.4	78	7.8	0	0	0	0	0
Acetic acid	0.25	D	D1	D	6	0	6	10	0.6	36	0	36	10	3.6	53	2	55	10	5.5	97	9.7	0	0	0	0	0
Acetic acid	0.25	D	D2	D	0	0	0	10	0	53	2	55	10	5.5	47	5	52	10	5.2	107	10.7	0	27	24	51	47.6635514
Acetic acid	0.25	D	D3	D	0	0	0	10	0	24	2	26	10	2.6	35	4	39	10	3.9	65	6.5	0	0	0	0	0
Acetic acid	0.25	D	D4	D	8	0	8	10	0.8	23	1	24	10	2.4	10	2	12	10	1.2	44	4.4	0	0	1	1	2.272727273
Acetic acid	0.25	D	D5	D	0	0	0	10	0	23	1	24	10	2.4	30	2	32	10	3.2	56	5.6	0	6	3	9	16.07142857
Acetic acid	0.125	E	E1	E	0	0	0	10	0	17	0	17	10	1.7	40	0	40	10	4	57	5.7	0	8	8	16	28.07017544
Acetic acid	0.125	E	E2	E	0	0	0	8	0	12	0	12	8	1.5	39	2	41	8	5.125	53	6.625	0	0	0	0	0
Acetic acid	0.125	E	E3	E	4	0	4	10	0.4	3	0	3	10	0.3	27	0	27	10	2.7	34	3.4	0	0	0	0	0
Acetic acid	0.125	E	E4	E	0	0	0	10	0	0	0	0	7	0	27	2	29	7	4.142857143	29	4.142857143	0	2	0	2	6.896551724
Acetic acid	0.125	E	E5	E	0	0	0	10	0	12	0	12	10	1.2	36	1	37	10	3.7	49	4.9	0	6	0	6	12.24489796
Butyric acid	0.5	A	A1	V	2	1	3	9	0.333333333	19	0	19	9	2.111111111	30	0	30	9	3.333333333	52	5.777777778	0	0	0	0	0
Butyric acid	0.5	A	A2	V	0	0	0	10	0	29	0	29	10	2.9	32	0	32	10	3.2	61	6.1	0	8	0	8	13.1147541
Butyric acid	0.5	A	A3	V	0	0	0	10	0	36	4	40	10	4	23	0	23	10	2.3	63	6.3	0	30	8	38	60.31746032
Butyric acid	0.5	A	A4	V	0	0	0	10	0	11	0	11	10	1.1	47	1	48	10	4.8	59	5.9	0	0	0	0	0
Butyric acid	0.5	A	A5	V	1	0	1	10	0.1	53	2	55	10	5.5	41	2	43	10	4.3	99	9.9	0	28	8	36	36.36363636
Butyric acid	0.25	B	B1	V	0	0	0	10	0	39	2	41	10	4.1	20	0	20	10	2	61	6.1	0	23	5	28	45.90163934
Butyric acid	0.25	B	B2	V	0	0	0	8	0	20	0	20	8	2.5	30	2	32	8	4	52	6.5	0	11	11	22	42.30769231
Butyric acid	0.25	B	B3	V	1	0	1	10	0.1	4	0	4	9	0.444444444	7	0	7	9	0.777777778	12	1.322222222	0	0	0	0	0
Butyric acid	0.25	B	B4	V	0	0	0	10	0	12	0	12	10	1.2	50	2	52	10	5.2	64	6.4	0	0	4	4	6.25
Butyric acid	0.25	B	B5	V	2	0	2	10	0.2	17	0	17	10	1.7	46	2	48	10	4.8	67	6.7	0	0	13	13	19.40298507
Butyric acid	0.125	C	C1	V	0	0	0	10	0	12	0	12	10	1.2	8	0	8	10	0.8	20	2	0	6	7	13	65
Butyric acid	0.125	C	C2	V	0	0	0	10	0	2	0	2	9	0.222222222	4	0	4	9	0.444444444	6	0.666666667	0	0	0	0	0
Butyric acid	0.125	C	C3	V	0	0	0	10	0	7	0	7	9	0.777777778	2	0	2	9	0.222222222	9	1	0	2	0	2	22.22222222
Butyric acid	0.125	C	C4	V	0	0	0	10	0	0	0	0	10	0	34	0	34	10	3.4	34	3.4	0	0	0	0	0
Butyric acid	0.125	C	C5	V	0	0	0	10	0	12	0	12	8	1.5	14	0	14	8	1.75	26	3.25	0	8	4	12	46.15384615
Butyric acid	0.0625	D	D1	V	0	0	0	10	0	0	0	0	10	0	22	0	22	10	2.2	22	2.2	0	0	0	0	0
Butyric acid	0.0625	D	D2	V	2	1	3	9	0.333333333	0	0	0	9	0	7	0	7	9	0.777777778	10	1.111111111	0	0	0	0	0
Butyric acid	0.0625	D	D3	V	0	0	0	10	0	6	0	6	10	0.6	8	0	8	10	0.8	14	1.4	0	3	0	3	21.42857143
Butyric acid	0.0625	D	D4	V	0	0	0	10	0	9	0	9	10	0.9	17	0	17	10	1.7	26	2.6	0	8	0	8	30.76923077
Butyric acid	0.0625	D	D5	V	0	0	0	9	0	0	0	0	9	0	5	0	5	9	0.555555556	5	0.555555556	0	0	0	0	0
Butyric acid	0.03125	E	E1	V	0	0	0	9	0	17	0	17	9	1.888888889	37	0	37	9	4.111111111	54	6	3	7	5	15	27.77777778
Butyric acid	0.03125	E	E2	V	0	0	0	10	0	15	0	15	10	1.5	24	0	24	10	2.4	39	3.9	0	9	9	18	46.15384615
Butyric acid	0.03125	E	E3	V	0	0	0	10	0	0	0	0	10	0	14	0	14	10	1.4	14	1.4	0	0	0	0	0
Butyric acid	0.03125	E	E4	V	4	0	4	10	0.4	27	0	27	10	2.7	28	0	28	10	2.8	59	5.9	0	20	4	24	40.6779661
Butyric acid	0.03125	E	E5	V	0	0	0	10	0	26	0	26	10	2.6	23	0	23	10	2.3	49	4.9	0	18	5	23	46.93877551
Nonanoic acid	0.5	A	A1	A	2	2	4	10	0.4	29	3	32	10	3.2	56	11	67	10	6.7	103	10.3	2	14	43	59	57.2815534
Nonanoic acid	0.5	A	A2	V	2	2	4	10	0.4	37	13	50	9	5.555555556	9	3	12	9	1.333333333	66	7.288888889	4	30	7	41	62.12121212
Nonanoic acid	0.5	A	A3	A	5	3	8	9	0.888888889	24	4	28	9	3.111111111	35	12	47	9	5.222222222	83	9.222222222	2	14	18	34	40.96385542
Nonanoic acid	0.5	A	A4	A	3	0	3	10	0.3	4	0	4	10	0.4	19	5	24	10	2.4	31	3.1	2	2	12	16	51.61290323
Nonanoic acid	0.5	A	A5	A	2	1	3	10	0.3	20	0	20	10	2	57	9	66	10	6.6	89	8.9	1	13	41	55	61.79775281
Nonanoic acid	0.25	B	B1	V	0	0	0	10	0	8	0	8	10	0.8	7	4	11	10	1.1	19	1.9	0	6	6	12	63.15789474
Nonanoic acid	0.25	B	B2	A	0	1	1	10	0.1	0	0	0	10	0	28	14	42	10	4.2	43	4.3	2	0	23	25	58.13953488
Nonanoic acid	0.25	B	B3	Noni	0	0	0	10	0	38	8	46	10	4.6	35	5	40	10	4	86	8.6	0	26	14	40	46.51162791
Nonanoic acid	0.25	B	B4	Noni	14	2	16	10	1.6	36	12	48	10	4.8	44	7	51	10	5.1	115	11.5	6	33	25	64	55.65217391
Nonanoic acid	0.25	B	B5	Noni	29	4	33	10	3.3	58	15	73	10	7.3	7	4	11	10	1.1	117	11.7	19	48	5	72	61.53846154
Nonanoic acid	0.125	C	C1	Noni	1	0	1	10	0.1	35	21	56	10	5.6	3	0	3	10	0.3	60	6	0	23	4	27	45
Nonanoic acid	0.125	C	C2	Noni/C	7	2	9	9	1	17	5	22	9	2.444444444	34	6	40	9	4.444444444	71	7.888888889	6	11	16	33	46.47887324
Nonanoic acid	0.125	C	C3	Noni	6	0	6	10	0.6	56	8	64	9	7.111111111	23	10	33	9	3.666666667	103	11.37777778	3	39	19	61	59.22330097
Nonanoic acid	0.125	C	C4	Noni	1	0	1	10	0.1	26	8	34	10	3.4	14	3	17	10	1.7	52	5.2	2	30	8	40	76.92307692
Nonanoic acid	0.125	C	C5	Noni	4	0	4	10	0.4	16	8	24	10	2.4	31	10	41	10	4.1	69	6.9	5	16	17	38	55.07246377
Nonanoic acid	0.0625	D	D1	Noni	0	0	0	10	0	44	11	55	10	5.5	3	2	5	10	0.5	60	6	0	24	2	26	43.33333333
Nonanoic acid	0.0625	D	D2	D	0	0	0	10	0	15	0	15	10	1.5	8	0	8	10	0.8	23	2.3	0	0	0	0	0
Nonanoic acid	0.0625	D	D3	D	1	2	3	10	0.3	19	0	19	10	1.9	56	16	72	10	7.2	94	9.4	3	3	38	44	46.80851064
Nonanoic acid	0.0625	D	D4	D	2	0	2	10	0.2	18	3	21	10	2.1	31	7	38	10	3.8	61	6.1	2	11	12	25	40.98360656
Nonanoic acid	0.0625	D	D5	D	1	1	2	10	0.2	21	1	22	10	2.2	79	18	97	10	9.7	121	12.1	0	18	54	72	59.50413223
Nonanoic acid	0.03125	E	E1	E	2	3	5	10	0.5	38	5	43	10	4.3	25	14	39	10	3.9	87	8.7	1	15	19	35	40.22988506
Nonanoic acid	0.03125	E	E2	V	8	1	9	10	0.9	64	10	74	10	7.4	73	38	111	10	11.1	194	19.4	4	53	50	107	55.15463918
Nonanoic acid	0.03125	E	E3	E	2	0	2	10	0.2	36	7	43	10	4.3	38	14	52	10	5.2	97	9.7	3	25	28	56	57.73195876
Nonanoic acid	0.03125	E	E4	E	8	5	13	10	1.3	116	16	132	10	13.2	42	7	49	10	4.9	194	19.4	4	95	33	132	68.04123711
Nonanoic acid	0.03125	E	E5	V	11	4	15	10	1.5	69	9	78	10	7.8	107	37	144	10	14.4	237	23.7	6	51	74	131	55.2742616
Isovaleric acid	0.5	A	A1	Noni	4	1	5	10	0.5	2	1	3	10	0.3	7	2	9	10	0.9	17	1.7	1	0	0	1	5.882352941
Isovaleric acid	0.5	A	A2	Noni	2	1	3	9	0.333333333	0	0	0	9	0	1	0	1	8	0.125	4	0.458333333	0	0	0	0	0
Isovaleric acid	0.5	A	A3	Noni	3	2	5	10	0.5	2	0	2	10	0.2	2	0	2	10	0.2	9	0.9	1	0	0	1	11.11111111
Isovaleric acid	0.5	A	A4	Noni	2	1	3	10	0.3	0	0	0	10	0	0	2	2	10	0.2	5	0.5	1	0	0	1	20
Isovaleric acid	0.5	A	A5	Noni/A	3	0	3	10	0.3	3	0	3	10	0.3	1	0	1	10	0.1	7	0.7	0	0	0	0	0
Isovaleric acid	0.25	B	B1	Noni	2	0	2	10	0.2	4	0	4	10	0.4	14	4	18	10	1.8	24	2.4	0	1	4	5	20.83333333
Isovaleric acid	0.25	B	B2	Noni	5	2	7	10	0.7	3	2	5	10	0.5	35	2	37	10	3.7	49	4.9	1	1	9	11	22.44897959
Isovaleric acid	0.25	B	B3	Noni	3	1	4	8	0.5	2	0	2	8	0.25	36	10	46	8	5.75	52	6.5	1	0	7	8	15.38461538
Isovaleric acid	0.25	B	B4	Noni	3	0	3	10	0.3	22	2	24	10	2.4	34	5	39	10	3.9	66	6.6	3	5	10	18	27.27272727
Isovaleric acid	0.25	B	B5	Noni	1	0	1	10	0.1	0	0	0	10	0	1	1	2	10	0.2	3	0.3	1	0	0	1	33.33333333
Isovaleric acid	0.125	C	C1	Noni/C	1	0	1	10	0.1	2	1	3	10	0.3	58	1	59	10	5.9	63	6.3	0	1	11	12	19.04761905
Isovaleric acid	0.125	C	C2	Noni	1	1	2	10	0.2	1	0	1	10	0.1	53	12	65	10	6.5	68	6.8	1	0	30	31	45.58823529
Isovaleric acid	0.125	C	C3	Noni	6	1	7	10	0.7	13	2	15	10	1.5	72	27	99	10	9.9	121	12.1	0	5	31	36	29.75206612
Isovaleric acid	0.125	C	C4	Noni	0	0	0	10	0	1	0	1	10	0.1	38	17	55	10	5.5	56	5.6	0	1	25	26	46.42857143
Isovaleric acid	0.125	C	C5	Noni	1	0	1	10	0.1	1	0	1	10	0.1	10	1	11	10	1.1	13	1.3	0	1	7	8	61.53846154
Isovaleric acid	0.0625	D	D1	V	4	1	5	10	0.5	3	0	3	10	0.3	21	12	33	10	3.3	41	4.1	2	0	4	6	14.63414634
Isovaleric acid	0.0625	D	D2	Noni	8	3	11	10	1.1	4	3	7	10	0.7	46	18	64	10	6.4	82	8.2	6	1	22	29	35.36585366
Isovaleric acid	0.0625	D	D3	Noni	1	0	1	10	0.1	2	0	2	10	0.2	29	8	37	10	3.7	40	4	0	0	9	9	22.5
Isovaleric acid	0.0625	D	D4	Noni	5	2	7	10	0.7	5	2	7	10	0.7	61	21	82	10	8.2	96	9.6	1	2	17	20	20.83333333
Isovaleric acid	0.0625	D	D5	Noni	6	1	7	10	0.7	6	2	8	10	0.8	35	4	39	10	3.9	54	5.4	0	0	18	18	33.33333333
Isovaleric acid	0.03125	E	E1	Noni	0	0	0	9	0	0	0	0	8	0	18	6	24	8	3	24	3	0	1	9	10	41.66666667
Isovaleric acid	0.03125	E	E2	Noni	3	1	4	10	0.4	9	1	10	10	1	30	10	40	10	4	54	5.4	0	4	7	11	20.37037037
Isovaleric acid	0.03125	E	E3	Noni	7	0	7	10	0.7	1	0	1	10	0.1	33	15	48	10	4.8	56	5.6	1	0	9	10	17.85714286
Isovaleric acid	0.03125	E	E4	Noni	10	5	15	10	1.5	31	3	34	10	3.4	61	17	78	10	7.8	127	12.7	6	9	30	45	35.43307087
Isovaleric acid	0.03125	E	E5	Noni	3	1	4	10	0.4	24	1	25	10	2.5	64	20	84	10	8.4	113	11.3	1	10	19	30	26.54867257
Glucose	5	A	A1	V	21	9	30	10	3	84	6	90	10	9	53	8	61	10	6.1	181	18.1	10	19	34	63	34.80662983
Glucose	5	A	A2	V	24	7	31	10	3.1	58	1	59	10	5.9	67	13	80	10	8	170	17	12	2	60	74	43.52941176
Glucose	5	A	A3	V	26	7	33	10	3.3	118	3	121	10	12.1	57	11	68	10	6.8	222	22.2	9	17	40	66	29.72972973
Glucose	5	A	A4	V	1	0	1	10	0.1	0	0	0	10	0	21	4	25	10	2.5	26	2.6	0	0	14	14	53.84615385
Glucose	5	A	A5	V	0	0	0	9	0	0	0	0	8	0	21	5	26	8	3.25	26	3.25	0	0	13	13	50
Glucose	2.5	B	B1	B	3	1	4	10	0.4	15	0	15	10	1.5	38	7	45	10	4.5	64	6.4	0	5	36	41	64.0625
Glucose	2.5	B	B2	B	5	2	7	9	0.777777778	30	1	31	9	3.444444444	49	4	53	9	5.888888889	91	10.11111111	3	1	33	37	40.65934066
Glucose	2.5	B	B3	B	5	2	7	10	0.7	16	1	17	10	1.7	56	5	61	10	6.1	85	8.5	1	1	28	30	35.29411765
Glucose	2.5	B	B4	B	7	1	8	10	0.8	52	1	53	10	5.3	70	4	74	10	7.4	135	13.5	3	7	23	33	24.44444444
Glucose	2.5	B	B5	V	6	2	8	10	0.8	48	1	49	10	4.9	97	8	105	10	10.5	162	16.2	3	1	48	52	32.09876543
Glucose	1.25	C	C1	A	7	4	11	10	1.1	115	6	121	10	12.1	58	5	63	10	6.3	195	19.5	3	20	24	47	24.1025641
Glucose	1.25	C	C2	A	27	7	34	10	3.4	83	4	87	10	8.7	66	7	73	10	7.3	194	19.4	8	12	47	67	34.53608247
Glucose	1.25	C	C3	C	2	1	3	10	0.3	37	0	37	10	3.7	73	10	83	10	8.3	123	12.3	2	1	51	54	43.90243902
Glucose	1.25	C	C4	C	3	2	5	10	0.5	91	5	96	10	9.6	78	4	82	10	8.2	183	18.3	2	15	46	63	34.42622951
Glucose	1.25	C	C5	V	3	1	4	10	0.4	36	1	37	10	3.7	77	4	81	10	8.1	122	12.2	2	1	40	43	35.24590164
Glucose	0.625	D	D1	A	0	0	0	8	0	1	0	1	8	0.125	13	4	17	8	2.125	18	2.25	0	0	8	8	44.44444444
Glucose	0.625	D	D2	A	1	0	1	10	0.1	0	0	0	10	0	34	1	35	9	3.888888889	36	3.988888889	0	0	16	16	44.44444444
Glucose	0.625	D	D3	D	2	0	2	10	0.2	11	0	11	10	1.1	39	1	40	10	4	53	5.3	0	1	27	28	52.83018868
Glucose	0.625	D	D4	D	1	2	3	10	0.3	24	1	25	10	2.5	22	3	25	10	2.5	53	5.3	0	9	4	13	24.52830189
Glucose	0.625	D	D5	V	1	1	2	10	0.2	12	1	13	10	1.3	54	4	58	10	5.8	73	7.3	1	2	32	35	47.94520548
Glucose	0.3125	E	E1	E/B	5	4	9	10	0.9	26	6	32	10	3.2	87	3	90	10	9	131	13.1	3	4	44	51	38.93129771
Glucose	0.3125	E	E2	E/C	5	2	7	10	0.7	33	4	37	10	3.7	60	4	64	10	6.4	108	10.8	2	1	17	20	18.51851852
Glucose	0.3125	E	E3	E	6	2	8	10	0.8	47	2	49	10	4.9	42	4	46	10	4.6	103	10.3	1	4	32	37	35.9223301
Glucose	0.3125	E	E4	E	2	1	3	10	0.3	22	1	23	10	2.3	61	9	70	10	7	96	9.6	1	1	44	46	47.91666667
Glucose	0.3125	E	E5	V	0	1	1	10	0.1	11	0	11	10	1.1	64	7	71	10	7.1	83	8.3	1	0	28	29	34.93975904
Fructose	5	A	A1	Noni	0	0	0	10	0	5	2	7	10	0.7	32	10	42	10	4.2	49	4.9	1	6	31	38	77.55102041
Fructose	5	A	A2	Noni	6	0	6	10	0.6	43	2	45	10	4.5	18	7	25	10	2.5	76	7.6	5	29	22	56	73.68421053
Fructose	5	A	A3	Noni	0	0	0	10	0	10	2	12	10	1.2	57	12	69	10	6.9	81	8.1	0	1	39	40	49.38271605
Fructose	5	A	A4	Noni	0	0	0	10	0	11	2	13	10	1.3	38	14	52	10	5.2	65	6.5	0	12	33	45	69.23076923
Fructose	5	A	A5	Noni	0	0	0	10	0	8	2	10	10	1	5	0	5	10	0.5	15	1.5	0	8	6	14	93.33333333
Fructose	2.5	B	B1	Noni	1	0	1	10	0.1	22	1	23	10	2.3	35	5	40	10	4	64	6.4	0	14	36	50	78.125
Fructose	2.5	B	B2	Noni	0	0	0	10	0	15	1	16	10	1.6	41	9	50	10	5	66	6.6	0	13	33	46	69.6969697
Fructose	2.5	B	B3	Noni	0	0	0	10	0	9	0	9	10	0.9	35	4	39	10	3.9	48	4.8	0	4	28	32	66.66666667
Fructose	2.5	B	B4	Noni	0	0	0	10	0	1	0	1	10	0.1	9	0	9	10	0.9	10	1	0	1	0	1	10
Fructose	2.5	B	B5	Noni	0	0	0	10	0	1	0	1	10	0.1	19	1	20	10	2	21	2.1	0	0	8	8	38.0952381
Fructose	1.25	C	C1	Noni	0	0	0	10	0	15	1	16	10	1.6	24	10	34	10	3.4	50	5	0	12	23	35	70
Fructose	1.25	C	C2	Noni	0	0	0	10	0	4	0	4	10	0.4	42	7	49	10	4.9	53	5.3	0	2	38	40	75.47169811
Fructose	1.25	C	C3	Noni	4	1	5	10	0.5	61	13	74	10	7.4	57	13	70	10	7	149	14.9	3	51	58	112	75.16778523
Fructose	1.25	C	C4	Noni	0	0	0	10	0	26	0	26	10	2.6	54	8	62	9	6.888888889	88	9.488888889	3	17	45	65	73.86363636
Fructose	1.25	C	C5	Noni	2	2	4	10	0.4	51	4	55	10	5.5	31	3	34	10	3.4	93	9.3	5	58	26	89	95.69892473
Fructose	0.625	D	D1	Noni	2	1	3	10	0.3	50	12	62	10	6.2	38	4	42	10	4.2	107	10.7	5	47	40	92	85.98130841
Fructose	0.625	D	D2	Noni	8	1	9	10	0.9	65	13	78	10	7.8	19	7	26	10	2.6	113	11.3	3	55	19	77	68.14159292
Fructose	0.625	D	D3	Noni	7	2	9	10	0.9	34	30	64	10	6.4	51	3	54	10	5.4	127	12.7	8	44	43	95	74.80314961
Fructose	0.625	D	D4	Noni	3	4	7	10	0.7	38	5	43	10	4.3	40	11	51	10	5.1	101	10.1	4	29	44	77	76.23762376
Fructose	0.625	D	D5	Noni	3	0	3	10	0.3	5	3	8	10	0.8	9	1	10	10	1	21	2.1	4	4	11	19	90.47619048
Fructose	0.3125	E	E1	Noni	1	0	1	10	0.1	4	0	4	10	0.4	18	6	24	10	2.4	29	2.9	3	2	16	21	72.4137931
Fructose	0.3125	E	E2	Noni	1	0	1	10	0.1	13	2	15	10	1.5	5	4	9	10	0.9	25	2.5	3	4	4	11	44
Fructose	0.3125	E	E3	Noni	2	0	2	10	0.2	4	1	5	10	0.5	5	1	6	10	0.6	13	1.3	3	2	3	8	61.53846154
Fructose	0.3125	E	E4	Noni	4	2	6	10	0.6	59	6	65	10	6.5	2	1	3	10	0.3	74	7.4	6	45	2	53	71.62162162
Fructose	0.3125	E	E5	Noni	7	3	10	10	1	4	1	5	10	0.5	16	6	22	10	2.2	37	3.7	7	2	16	25	67.56756757
L-Dopa	0.18	A	A1	Noni	9	2	11	10	1.1	15	6	21	10	2.1	11	2	13	10	1.3	45	4.5	0	3	0	3	6.666666667
L-Dopa	0.18	A	A2	Noni	30	3	33	10	3.3	35	6	41	10	4.1	17	1	18	10	1.8	92	9.2	8	8	0	16	17.39130435
L-Dopa	0.18	A	A3	Noni	3	3	6	10	0.6	3	1	4	10	0.4	4	4	8	10	0.8	18	1.8	0	0	0	0	0
L-Dopa	0.18	A	A4	Noni	5	3	8	10	0.8	5	8	13	10	1.3	30	3	33	10	3.3	54	5.4	2	0	1	3	5.555555556
L-Dopa	0.18	A	A5	Noni	2	5	7	10	0.7	17	5	22	10	2.2	5	4	9	10	0.9	38	3.8	2	0	0	2	5.263157895
L-Dopa	0.09	B	B1	Noni	0	1	1	10	0.1	4	5	9	10	0.9	7	3	10	10	1	20	2	0	0	0	0	0
L-Dopa	0.09	B	B2	Noni	4	3	7	10	0.7	7	2	9	10	0.9	14	4	18	10	1.8	34	3.4	0	3	2	5	14.70588235
L-Dopa	0.09	B	B3	Noni	1	0	1	10	0.1	5	2	7	10	0.7	11	5	16	10	1.6	24	2.4	2	1	6	9	37.5
L-Dopa	0.09	B	B4	Noni	3	1	4	10	0.4	2	4	6	10	0.6	24	3	27	10	2.7	37	3.7	2	0	1	3	8.108108108
L-Dopa	0.09	B	B5	Noni	4	4	8	10	0.8	3	0	3	10	0.3	1	2	3	10	0.3	14	1.4	0	0	0	0	0
L-Dopa	0.045	C	C1	Noni	2	1	3	10	0.3	23	10	33	10	3.3	51	9	60	10	6	96	9.6	2	22	25	49	51.04166667
L-Dopa	0.045	C	C2	Noni	15	3	18	10	1.8	71	6	77	10	7.7	31	7	38	10	3.8	133	13.3	10	42	16	68	51.12781955
L-Dopa	0.045	C	C3	Noni	3	1	4	10	0.4	15	5	20	10	2	12	4	16	10	1.6	40	4	8	13	11	32	80
L-Dopa	0.045	C	C4	Noni	1	2	3	10	0.3	12	5	17	10	1.7	52	9	61	10	6.1	81	8.1	5	12	30	47	58.02469136
L-Dopa	0.045	C	C5	Noni	2	3	5	10	0.5	67	9	76	10	7.6	5	4	9	10	0.9	90	9	3	50	4	57	63.33333333
L-Dopa	0.0225	D	D1	Noni	11	1	12	10	1.2	30	5	35	10	3.5	56	9	65	10	6.5	112	11.2	6	17	34	57	50.89285714
L-Dopa	0.0225	D	D2	Noni	6	1	7	10	0.7	64	9	73	10	7.3	45	8	53	10	5.3	133	13.3	6	43	28	77	57.89473684
L-Dopa	0.0225	D	D3	Noni	2	3	5	10	0.5	30	6	36	10	3.6	13	4	17	10	1.7	58	5.8	6	21	9	36	62.06896552
L-Dopa	0.0225	D	D4	Noni	1	1	2	10	0.2	25	4	29	10	2.9	102	9	111	10	11.1	142	14.2	6	21	29	56	39.43661972
L-Dopa	0.0225	D	D5	Noni	0	1	1	10	0.1	21	1	22	10	2.2	8	3	11	10	1.1	34	3.4	3	9	7	19	55.88235294
L-Dopa	0.01125	E	E1	Noni	2	3	5	10	0.5	25	5	30	10	3	53	7	60	10	6	95	9.5	7	20	38	65	68.42105263
L-Dopa	0.01125	E	E2	Noni	4	3	7	10	0.7	67	10	77	10	7.7	46	7	53	10	5.3	137	13.7	5	51	34	90	65.69343066
L-Dopa	0.01125	E	E3	Noni	0	2	2	10	0.2	25	1	26	10	2.6	23	2	25	10	2.5	53	5.3	1	14	7	22	41.50943396
L-Dopa	0.01125	E	E4	Noni	0	1	1	9	0.111111111	26	0	26	9	2.888888889	64	7	71	9	7.888888889	98	10.88888889	1	20	35	56	57.14285714
L-Dopa	0.01125	E	E5	Noni	0	0	0	9	0	31	1	32	9	3.555555556	53	9	62	9	6.888888889	94	10.44444444	1	14	19	34	36.17021277
Scopoletin	0.05	A	A1	Noni	1	2	3	8	0.375	4	0	4	7	0.571428571	13	1	14	7	2	21	2.946428571	0	0	1	1	4.761904762
Scopoletin	0.05	A	A2	Noni	3	2	5	10	0.5	11	1	12	10	1.2	16	0	16	10	1.6	33	3.3	1	0	0	1	3.03030303
Scopoletin	0.05	A	A3	Noni	3	0	3	10	0.3	3	0	3	10	0.3	10	0	10	10	1	16	1.6	1	0	0	1	6.25
Scopoletin	0.05	A	A4	Noni	1	0	1	10	0.1	7	0	7	10	0.7	9	0	9	10	0.9	17	1.7	0	0	0	0	0
Scopoletin	0.05	A	A5	Noni	3	2	5	10	0.5	22	6	28	10	2.8	15	0	15	10	1.5	48	4.8	1	1	0	2	4.166666667
Scopoletin	0.025	B	B1	Noni	1	1	2	10	0.2	54	4	58	10	5.8	23	6	29	10	2.9	89	8.9	3	20	13	36	40.4494382
Scopoletin	0.025	B	B2	Noni	2	2	4	10	0.4	30	4	34	10	3.4	6	3	9	10	0.9	47	4.7	3	14	6	23	48.93617021
Scopoletin	0.025	B	B3	Noni	6	0	6	10	0.6	121	14	135	10	13.5	27	4	31	10	3.1	172	17.2	0	86	18	104	60.46511628
Scopoletin	0.025	B	B4	Noni	18	3	21	10	2.1	140	26	166	10	16.6	68	7	75	10	7.5	262	26.2	8	77	19	104	39.69465649
Scopoletin	0.025	B	B5	Noni	20	1	21	10	2.1	112	28	140	10	14	64	6	70	10	7	231	23.1	7	68	27	102	44.15584416
Scopoletin	0.0125	C	C1	Noni	2	3	5	10	0.5	55	33	88	10	8.8	109	7	116	10	11.6	209	20.9	5	43	84	132	63.15789474
Scopoletin	0.0125	C	C2	Noni	9	1	10	10	1	67	19	86	10	8.6	99	5	104	10	10.4	200	20	6	44	83	133	66.5
Scopoletin	0.0125	C	C3	Noni	6	0	6	10	0.6	100	17	117	10	11.7	56	4	60	10	6	183	18.3	1	70	31	102	55.73770492
Scopoletin	0.0125	C	C4	Noni	6	1	7	10	0.7	80	31	111	10	11.1	106	5	111	10	11.1	229	22.9	7	50	53	110	48.0349345
Scopoletin	0.0125	C	C5	Noni	2	2	4	10	0.4	33	13	46	10	4.6	10	2	12	10	1.2	62	6.2	1	22	8	31	50
Scopoletin	0.00625	D	D1	Noni	7	3	10	10	1	5	4	9	10	0.9	76	3	79	10	7.9	98	9.8	1	3	55	59	60.20408163
Scopoletin	0.00625	D	D2	Noni	2	1	3	10	0.3	19	11	30	10	3	28	1	29	10	2.9	62	6.2	3	14	18	35	56.4516129
Scopoletin	0.00625	D	D3	Noni	1	2	3	10	0.3	25	19	44	10	4.4	5	1	6	10	0.6	53	5.3	3	18	2	23	43.39622642
Scopoletin	0.00625	D	D4	Noni	7	3	10	10	1	38	17	55	10	5.5	71	3	74	10	7.4	139	13.9	2	29	59	90	64.74820144
Scopoletin	0.00625	D	D5	Noni	6	2	8	10	0.8	82	21	103	10	10.3	44	6	50	10	5	161	16.1	5	68	28	101	62.73291925
Scopoletin	0.003125	E	E1	Noni	24	1	25	10	2.5	82	53	135	10	13.5	76	3	79	10	7.9	239	23.9	18	80	57	155	64.85355649
Scopoletin	0.003125	E	E2	Noni	20	2	22	10	2.2	85	44	129	10	12.9	99	6	105	10	10.5	256	25.6	8	69	64	141	55.078125
Scopoletin	0.003125	E	E3	Noni	8	0	8	10	0.8	59	16	75	10	7.5	63	5	68	10	6.8	151	15.1	5	45	50	100	66.22516556
Scopoletin	0.003125	E	E4	Noni	3	0	3	10	0.3	53	13	66	10	6.6	97	3	100	10	10	169	16.9	1	32	68	101	59.76331361
Scopoletin	0.003125	E	E5	Noni	1	1	2	7	0.285714286	28	16	44	7	6.285714286	76	1	77	7	11	123	17.57142857	4	25	35	64	52.03252033
Noni.juice	5	C	C1	Noni	2	1	3	10	0.3	33	9	42	10	4.2	45	2	47	10	4.7	92	9.2	2	27	34	63	68.47826087
Noni.juice	5	C	C2	Noni	2	5	7	10	0.7	37	7	44	10	4.4	70	8	78	10	7.8	129	12.9	4	26	65	95	73.64341085
Noni.juice	5	C	C3	Noni	20	1	21	10	2.1	28	5	33	10	3.3	108	5	113	10	11.3	167	16.7	19	26	81	126	75.4491018
Noni.juice	5	C	C4	Noni	24	1	25	10	2.5	117	12	129	10	12.9	152	7	159	10	15.9	313	31.3	24	105	122	251	80.19169329
Noni.juice	5	C	C5	Noni	4	0	4	10	0.4	13	6	19	10	1.9	94	1	95	10	9.5	118	11.8	2	14	71	87	73.72881356
Noni.juice	10	B	B1	Noni	33	3	36	10	3.6	73	6	79	10	7.9	78	5	83	10	8.3	198	19.8	37	59	55	151	76.26262626
Noni.juice	10	B	B2	Noni	5	0	5	10	0.5	48	1	49	10	4.9	129	2	131	10	13.1	185	18.5	0	31	61	92	49.72972973
Noni.juice	10	B	B3	Noni	10	3	13	10	1.3	72	5	77	10	7.7	107	5	112	10	11.2	202	20.2	11	61	76	148	73.26732673
Noni.juice	10	B	B4	Noni	15	5	20	10	2	76	21	97	10	9.7	53	5	58	10	5.8	175	17.5	16	65	36	117	66.85714286
Noni.juice	10	B	B5	Noni	19	5	24	10	2.4	51	13	64	10	6.4	121	8	129	10	12.9	217	21.7	16	38	97	151	69.58525346
Noni.juice	20	A	A1	Noni	0	0	0	10	0	11	0	11	10	1.1	38	0	38	10	3.8	49	4.9	0	0	34	34	69.3877551
Noni.juice	20	A	A2	Noni	0	0	0	10	0	9	0	9	10	0.9	56	0	56	10	5.6	65	6.5	0	0	39	39	60
Noni.juice	20	A	A3	Noni	108	6	114	10	11.4	148	15	163	9	18.11111111	84	5	89	9	9.888888889	366	39.4	72	80	62	214	58.46994536
Noni.juice	20	A	A4	Noni	58	4	62	9	6.888888889	133	11	144	10	14.4	95	4	99	10	9.9	305	31.18888889	41	85	63	189	61.96721311
Noni.juice	20	A	A5	Noni	66	7	73	10	7.3	112	6	118	9	13.11111111	64	3	67	9	7.444444444	258	27.85555556	53	69	27	149	57.75193798
Iso	5	C	C1	Noni	10	5	15	10	1.5	90	7	97	10	9.7	8	2	10	10	1	122	12.2	13	81	4	98	80.32786885
Iso	5	C	C2	Noni	13	5	18	10	1.8	23	5	28	10	2.8	6	0	6	10	0.6	52	5.2	12	19	2	33	63.46153846
Iso	5	C	C3	Noni	6	2	8	10	0.8	24	7	31	10	3.1	22	2	24	10	2.4	63	6.3	5	16	16	37	58.73015873
Iso	5	C	C4	Noni	7	2	9	10	0.9	20	3	23	10	2.3	9	1	10	10	1	42	4.2	9	20	9	38	90.47619048
Iso	5	C	C5	Noni	13	2	15	10	1.5	16	1	17	10	1.7	12	3	15	10	1.5	47	4.7	12	10	9	31	65.95744681
Iso	10	B	B1	Noni	6	1	7	10	0.7	24	3	27	10	2.7	56	3	59	10	5.9	93	9.3	4	21	35	60	64.51612903
Iso	10	B	B2	Noni	0	0	0	10	0	16	14	30	10	3	47	2	49	10	4.9	79	7.9	0	16	31	47	59.49367089
Iso	10	B	B3	Noni	7	0	7	10	0.7	37	6	43	10	4.3	27	0	27	10	2.7	77	7.7	3	34	26	63	81.81818182
Iso	10	B	B4	Noni	1	1	2	10	0.2	17	11	28	10	2.8	31	1	32	10	3.2	62	6.2	1	16	31	48	77.41935484
Iso	10	B	B5	Noni	4	0	4	10	0.4	31	13	44	10	4.4	15	0	15	10	1.5	63	6.3	5	36	15	56	88.88888889
Iso	20	A	A1	Noni	8	3	11	10	1.1	24	4	28	10	2.8	89	0	89	10	8.9	128	12.8	6	13	57	76	59.375
Iso	20	A	A2	Noni	3	1	4	10	0.4	75	10	85	10	8.5	80	3	83	10	8.3	172	17.2	4	61	76	141	81.97674419
Iso	20	A	A3	Noni	2	3	5	10	0.5	13	3	16	10	1.6	68	2	70	10	7	91	9.1	3	12	51	66	72.52747253
Iso	20	A	A4	Noni	11	9	20	9	2.222222222	57	9	66	9	7.333333333	131	2	133	9	14.77777778	219	24.33333333	11	51	66	128	58.44748858
Iso	20	A	A5	Noni	15	6	21	10	2.1	72	2	74	10	7.4	71	0	71	10	7.1	166	16.6	18	42	55	115	69.27710843
Control	5	C	C1	Noni	7	1	8	10	0.8	49	6	55	10	5.5	29	2	31	10	3.1	94	9.4	13	40	29	82	87.23404255
Control	5	C	C2	Noni	7	0	7	10	0.7	22	3	25	10	2.5	36	2	38	10	3.8	70	7	4	18	15	37	52.85714286
Control	5	C	C3	Noni	8	3	11	10	1.1	77	19	96	10	9.6	17	2	19	10	1.9	126	12.6	10	62	12	84	66.66666667
Control	5	C	C4	Noni	7	3	10	10	1	71	14	85	10	8.5	15	5	20	10	2	115	11.5	6	68	17	91	79.13043478
Control	5	C	C5	Noni	1	0	1	10	0.1	4	1	5	10	0.5	14	1	15	10	1.5	21	2.1	1	6	10	17	80.95238095
Control	10	B	B1	Noni	15	3	18	10	1.8	57	18	75	10	7.5	10	3	13	10	1.3	106	10.6	15	55	10	80	75.47169811
Control	10	B	B2	Noni	34	6	40	10	4	47	11	58	10	5.8	24	2	26	10	2.6	124	12.4	32	35	13	80	64.51612903
Control	10	B	B3	Noni	0	1	1	10	0.1	8	0	8	10	0.8	22	5	27	10	2.7	36	3.6	2	7	18	27	75
Control	10	B	B4	Noni	0	1	1	10	0.1	14	0	14	10	1.4	24	6	30	10	3	45	4.5	2	13	17	32	71.11111111
Control	10	B	B5	Noni	2	1	3	10	0.3	36	5	41	10	4.1	27	2	29	10	2.9	73	7.3	5	33	10	48	65.75342466
Control	20	A	A1	Noni	3	1	4	10	0.4	45	8	53	10	5.3	14	4	18	10	1.8	75	7.5	4	39	12	55	73.33333333
Control	20	A	A2	Noni	0	0	0	10	0	12	0	12	10	1.2	42	2	44	10	4.4	56	5.6	0	7	10	17	30.35714286
Control	20	A	A3	Noni	0	0	0	10	0	25	0	25	10	2.5	30	2	32	10	3.2	57	5.7	0	17	8	25	43.85964912
Control	20	A	A4	Noni	0	0	0	10	0	8	0	8	10	0.8	20	1	21	10	2.1	29	2.9	0	7	11	18	62.06896552
Control	20	A	A5	Noni	0	1	1	10	0.1	59	4	63	10	6.3	6	0	6	10	0.6	70	7	1	35	2	38	54.28571429
