## Supplementary material for "Evolution of sex-specific hormesis in a toxic niche specialist": Data S1-S8: SexRatio_OADoseResponseCurve.csv

	Noni	1%	0.5%	0.25%	0.125%	0.0625%	0%
Sex ratio (F/F+M)	0.54411765	0.47500000	0.57692308	0.60344828	0.50675676	0.46913580	0.42608696
	0.53191489	0.57692308	0.49019608	0.56666667	0.50980392	0.50000000	0.48623853
	0.51898734	0.46428571	0.55555556	0.60975610	0.58536585	0.51818182	0.45762712
	0.56310680		0.47500000	0.54166667	0.49315068	0.50980392	0.51724138
	0.56153846		0.48571429	0.60000000	0.51485149	0.48412698	0.50833333
	0.55932203		0.65217391	0.51515152	0.56338028	0.54166667	0.48214286
			0.45238095	0.49295775	0.52040816	0.54838710
				0.54054054	0.44047619	0.50000000
				0.43396226	0.50892857	0.57407407
					0.47656250	0.45555556
