## Supplementary material for "Evolution of sex-specific hormesis in a toxic niche specialist": Data S1-S8: Starvation_DSec07_OctanoicAcid.csv

100	Control	Octanoic acid 0.25%
85.7142857142857	17.4603174603175	87.0370370370370
78.5714285714286	19.0476190476190	77.7777777777778
76.7857142857143	25.3968253968254	79.6296296296296
76.7857142857143	28.5714285714286	81.4814814814815
80.3571428571429	31.7460317460317	88.8888888888889
80.3571428571429	26.9841269841270	77.7777777777778
76.7857142857143	22.2222222222222	81.4814814814815
73.2142857142857	28.5714285714286	70.3703703703704
71.4285714285714	23.8095238095238	75.9259259259259
73.2142857142857	19.0476190476190	75.9259259259259
