## Supplementary material for "Evolution of sex-specific hormesis in a toxic niche specialist": Data S1-S8: Egglaying_C8_compounds.csv

Compound	Replicate	Concentration	Day	n_F	alive_F	n_eggs	Date
S7_octanol	1	0.25%	1	10	0	0	1/28/26
S7_octanol	2	0.25%	1	10	0	0	1/28/26
S7_octanol	3	0.25%	1	10	0	0	1/28/26
S7_octanol	4	0.25%	1	10	0	0	1/28/26
S7_octanol	5	0.25%	1	10	0	0	1/28/26
S7_octanol	1	0.125%	1	10	0	0	1/28/26
S7_octanol	2	0.125%	1	10	0	0	1/28/26
S7_octanol	3	0.125%	1	10	0	0	1/28/26
S7_octanol	4	0.125%	1	10	0	0	1/28/26
S7_octanol	5	0.125%	1	10	0	0	1/28/26
S7_octanol	1	0.0625%	1	10	10	0	1/28/26
S7_octanol	2	0.0625%	1	10	9	0	1/28/26
S7_octanol	3	0.0625%	1	10	8	0	1/28/26
S7_octanol	4	0.0625%	1	10	7	0	1/28/26
S7_octanol	5	0.0625%	1	10	5	0	1/28/26
S228_2-ethylhexanoic acid	1	0.0625%	1	10	10	0	1/28/26
S228_2-ethylhexanoic acid	2	0.0625%	1	10	9	0	1/28/26
S228_2-ethylhexanoic acid	3	0.0625%	1	10	10	0	1/28/26
S228_2-ethylhexanoic acid	4	0.0625%	1	10	10	0	1/28/26
S228_2-ethylhexanoic acid	5	0.0625%	1	10	10	0	1/28/26
S16_2-octanone	1	0.25%	1	10	0	0	1/28/26
S16_2-octanone	2	0.25%	1	10	0	0	1/28/26
S16_2-octanone	3	0.25%	1	10	0	0	1/28/26
S16_2-octanone	1	0.125%	1	10	8	0	1/28/26
S16_2-octanone	2	0.125%	1	10	0	0	1/28/26
S16_2-octanone	3	0.125%	1	10	0	0	1/28/26
S16_2-octanone	4	0.125%	1	10	0	0	1/28/26
S16_2-octanone	5	0.125%	1	10	6	0	1/28/26
S16_2-octanone	1	0.0625%	1	10	10	0	1/28/26
S16_2-octanone	2	0.0625%	1	10	9	0	1/28/26
S16_2-octanone	3	0.0625%	1	10	10	0	1/28/26
S16_2-octanone	4	0.0625%	1	10	10	0	1/28/26
S16_2-octanone	5	0.0625%	1	10	10	0	1/28/26
S63_ethylhexanoate	1	0.50%	1	10	8	0	1/28/26
S63_ethylhexanoate	2	0.50%	1	10	8	0	1/28/26
S63_ethylhexanoate	3	0.50%	1	10	5	0	1/28/26
S63_ethylhexanoate	4	0.50%	1	10	9	0	1/28/26
S63_ethylhexanoate	5	0.50%	1	10	0	0	1/28/26
S63_ethylhexanoate	1	0.25%	1	10	8	0	1/28/26
S63_ethylhexanoate	2	0.25%	1	10	9	0	1/28/26
S63_ethylhexanoate	3	0.25%	1	10	7	0	1/28/26
S63_ethylhexanoate	4	0.25%	1	10	5	0	1/28/26
S63_ethylhexanoate	5	0.25%	1	10	6	0	1/28/26
S63_ethylhexanoate	1	0.125%	1	10	10	0	1/28/26
S63_ethylhexanoate	2	0.125%	1	10	6	0	1/28/26
S63_ethylhexanoate	3	0.125%	1	10	10	0	1/28/26
S63_ethylhexanoate	4	0.125%	1	10	9	0	1/28/26
S63_ethylhexanoate	5	0.125%	1	10	7	0	1/28/26
S63_ethylhexanoate	1	0.0625%	1	10	10	0	1/28/26
S63_ethylhexanoate	2	0.0625%	1	10	10	0	1/28/26
S63_ethylhexanoate	3	0.0625%	1	10	10	0	1/28/26
S63_ethylhexanoate	4	0.0625%	1	10	9	0	1/28/26
S63_ethylhexanoate	5	0.0625%	1	10	10	0	1/28/26
S7_octanol	1	0.25%	2	10	0	0	1/29/26
S7_octanol	2	0.25%	2	10	0	0	1/29/26
S7_octanol	3	0.25%	2	10	0	0	1/29/26
S7_octanol	4	0.25%	2	10	0	0	1/29/26
S7_octanol	5	0.25%	2	10	0	0	1/29/26
S7_octanol	1	0.125%	2	10	0	0	1/29/26
S7_octanol	2	0.125%	2	10	0	0	1/29/26
S7_octanol	3	0.125%	2	10	0	0	1/29/26
S7_octanol	4	0.125%	2	10	0	0	1/29/26
S7_octanol	5	0.125%	2	10	0	0	1/29/26
S7_octanol	1	0.0625%	2	10	6	0	1/29/26
S7_octanol	2	0.0625%	2	10	8	10	1/29/26
S7_octanol	3	0.0625%	2	10	5	1	1/29/26
S7_octanol	4	0.0625%	2	10	7	5	1/29/26
S7_octanol	5	0.0625%	2	10	4	0	1/29/26
S228_2-ethylhexanoic acid	1	0.0625%	2	10	6	22	1/29/26
S228_2-ethylhexanoic acid	2	0.0625%	2	10	6	29	1/29/26
S228_2-ethylhexanoic acid	3	0.0625%	2	10	7	43	1/29/26
S228_2-ethylhexanoic acid	4	0.0625%	2	10	3	24	1/29/26
S228_2-ethylhexanoic acid	5	0.0625%	2	10	9	54	1/29/26
S16_2-octanone	1	0.25%	2	10	0	0	1/29/26
S16_2-octanone	2	0.25%	2	10	0	0	1/29/26
S16_2-octanone	3	0.25%	2	10	0	0	1/29/26
S16_2-octanone	1	0.125%	2	10	0	0	1/29/26
S16_2-octanone	2	0.125%	2	10	0	0	1/29/26
S16_2-octanone	3	0.125%	2	10	0	0	1/29/26
S16_2-octanone	4	0.125%	2	10	0	0	1/29/26
S16_2-octanone	5	0.125%	2	10	0	0	1/29/26
S16_2-octanone	1	0.0625%	2	10	9	26	1/29/26
S16_2-octanone	2	0.0625%	2	10	2	1	1/29/26
S16_2-octanone	3	0.0625%	2	10	6	12	1/29/26
S16_2-octanone	4	0.0625%	2	10	5	10	1/29/26
S16_2-octanone	5	0.0625%	2	10	7	4	1/29/26
S63_ethylhexanoate	1	0.50%	2	10	4	1	1/29/26
S63_ethylhexanoate	2	0.50%	2	10	6	23	1/29/26
S63_ethylhexanoate	3	0.50%	2	10	2	9	1/29/26
S63_ethylhexanoate	4	0.50%	2	10	5	11	1/29/26
S63_ethylhexanoate	5	0.50%	2	10	0	0	1/29/26
S63_ethylhexanoate	1	0.25%	2	10	4	0	1/29/26
S63_ethylhexanoate	2	0.25%	2	10	8	6	1/29/26
S63_ethylhexanoate	3	0.25%	2	10	5	7	1/29/26
S63_ethylhexanoate	4	0.25%	2	10	2	3	1/29/26
S63_ethylhexanoate	5	0.25%	2	10	5	31	1/29/26
S63_ethylhexanoate	1	0.125%	2	10	5	7	1/29/26
S63_ethylhexanoate	2	0.125%	2	10	4	20	1/29/26
S63_ethylhexanoate	3	0.125%	2	10	8	13	1/29/26
S63_ethylhexanoate	4	0.125%	2	10	6	5	1/29/26
S63_ethylhexanoate	5	0.125%	2	10	5	45	1/29/26
S63_ethylhexanoate	1	0.0625%	2	10	7	39	1/29/26
S63_ethylhexanoate	2	0.0625%	2	10	6	46	1/29/26
S63_ethylhexanoate	3	0.0625%	2	10	7	48	1/29/26
S63_ethylhexanoate	4	0.0625%	2	10	8	57	1/29/26
S63_ethylhexanoate	5	0.0625%	2	10	3	6	1/29/26
S7_octanol	1	0.25%	3	10	0	0	1/30/26
S7_octanol	2	0.25%	3	10	0	0	1/30/26
S7_octanol	3	0.25%	3	10	0	0	1/30/26
S7_octanol	4	0.25%	3	10	0	0	1/30/26
S7_octanol	5	0.25%	3	10	0	0	1/30/26
S7_octanol	1	0.125%	3	10	0	0	1/30/26
S7_octanol	2	0.125%	3	10	0	0	1/30/26
S7_octanol	3	0.125%	3	10	0	0	1/30/26
S7_octanol	4	0.125%	3	10	0	0	1/30/26
S7_octanol	5	0.125%	3	10	0	0	1/30/26
S7_octanol	1	0.0625%	3	10	5	0	1/30/26
S7_octanol	2	0.0625%	3	10	8	1	1/30/26
S7_octanol	3	0.0625%	3	10	4	4	1/30/26
S7_octanol	4	0.0625%	3	10	7	1	1/30/26
S7_octanol	5	0.0625%	3	10	2	0	1/30/26
S228_2-ethylhexanoic acid	1	0.0625%	3	10	6	46	1/30/26
S228_2-ethylhexanoic acid	2	0.0625%	3	10	5	42	1/30/26
S228_2-ethylhexanoic acid	3	0.0625%	3	10	7	47	1/30/26
S228_2-ethylhexanoic acid	4	0.0625%	3	10	2	17	1/30/26
S228_2-ethylhexanoic acid	5	0.0625%	3	10	5	54	1/30/26
S16_2-octanone	1	0.25%	3	10	0	0	1/30/26
S16_2-octanone	2	0.25%	3	10	0	0	1/30/26
S16_2-octanone	3	0.25%	3	10	0	0	1/30/26
S16_2-octanone	4	0.25%	3	10	0	0	1/30/26
S16_2-octanone	5	0.25%	3	10	0	0	1/30/26
S16_2-octanone	1	0.125%	3	10	0	0	1/30/26
S16_2-octanone	2	0.125%	3	10	0	0	1/30/26
S16_2-octanone	3	0.125%	3	10	0	0	1/30/26
S16_2-octanone	4	0.125%	3	10	0	0	1/30/26
S16_2-octanone	5	0.125%	3	10	0	0	1/30/26
S16_2-octanone	1	0.0625%	3	10	3	0	1/30/26
S16_2-octanone	2	0.0625%	3	10	0	0	1/30/26
S16_2-octanone	3	0.0625%	3	10	3	4	1/30/26
S16_2-octanone	4	0.0625%	3	10	2	2	1/30/26
S16_2-octanone	5	0.0625%	3	10	5	7	1/30/26
S63_ethylhexanoate	1	0.50%	3	10	4	1	1/30/26
S63_ethylhexanoate	2	0.50%	3	10	3	9	1/30/26
S63_ethylhexanoate	3	0.50%	3	10	2	11	1/30/26
S63_ethylhexanoate	4	0.50%	3	10	4	16	1/30/26
S63_ethylhexanoate	5	0.50%	3	10	0	0	1/30/26
S63_ethylhexanoate	1	0.25%	3	10	3	16	1/30/26
S63_ethylhexanoate	2	0.25%	3	10	7	53	1/30/26
S63_ethylhexanoate	3	0.25%	3	10	3	21	1/30/26
S63_ethylhexanoate	4	0.25%	3	10	2	7	1/30/26
S63_ethylhexanoate	5	0.25%	3	10	4	32	1/30/26
S63_ethylhexanoate	1	0.125%	3	10	5	21	1/30/26
S63_ethylhexanoate	2	0.125%	3	10	1	0	1/30/26
S63_ethylhexanoate	3	0.125%	3	10	4	46	1/30/26
S63_ethylhexanoate	4	0.125%	3	10	4	4	1/30/26
S63_ethylhexanoate	5	0.125%	3	10	3	24	1/30/26
S63_ethylhexanoate	1	0.0625%	3	10	7	47	1/30/26
S63_ethylhexanoate	2	0.0625%	3	10	3	13	1/30/26
S63_ethylhexanoate	3	0.0625%	3	10	7	96	1/30/26
S63_ethylhexanoate	4	0.0625%	3	10	5	36	1/30/26
S63_ethylhexanoate	5	0.0625%	3	10	2	22	1/30/26
Octanoic_acid	1	1%	1	10	7	38	2/24/26
Octanoic_acid	2	1%	1	10	6	22	2/24/26
Octanoic_acid	3	1%	1	10	8	54	2/24/26
Octanoic_acid	4	1%	1	10	9	43	2/24/26
Octanoic_acid	5	1%	1	10	10	45	2/24/26
Octanoic_acid	1	0.50%	1	10	7	21	2/24/26
Octanoic_acid	2	0.50%	1	10	8	48	2/24/26
Octanoic_acid	3	0.50%	1	10	9	54	2/24/26
Octanoic_acid	4	0.50%	1	10	7	40	2/24/26
Octanoic_acid	5	0.50%	1	10	7	57	2/24/26
Octanoic_acid	1	0.25%	1	10	6	18	2/24/26
Octanoic_acid	2	0.25%	1	10	9	34	2/24/26
Octanoic_acid	3	0.25%	1	10	10	22	2/24/26
Octanoic_acid	4	0.25%	1	10	10	21	2/24/26
Octanoic_acid	5	0.25%	1	10	10	39	2/24/26
Octanoic_acid	1	0.125%	1	10	10	3	2/24/26
Octanoic_acid	2	0.125%	1	10	8	5	2/24/26
Octanoic_acid	3	0.125%	1	10	10	2	2/24/26
Octanoic_acid	4	0.125%	1	10	10	4	2/24/26
Octanoic_acid	5	0.125%	1	10	10	4	2/24/26
Octanoic_acid	1	0.0625%	1	10	10	0	2/24/26
Octanoic_acid	2	0.0625%	1	10	10	3	2/24/26
Octanoic_acid	3	0.0625%	1	10	10	0	2/24/26
Octanoic_acid	4	0.0625%	1	10	10	0	2/24/26
Octanoic_acid	5	0.0625%	1	10	10	0	2/24/26
S50_octanal	1	1%	1	10	0	0	2/24/26
S50_octanal	2	1%	1	10	0	0	2/24/26
S50_octanal	3	1%	1	10	0	0	2/24/26
S50_octanal	4	1%	1	10	0	0	2/24/26
S50_octanal	5	1%	1	10	0	0	2/24/26
S50_octanal	1	0.50%	1	10	8	0	2/24/26
S50_octanal	2	0.50%	1	10	6	0	2/24/26
S50_octanal	3	0.50%	1	10	10	0	2/24/26
S50_octanal	4	0.50%	1	10	9	0	2/24/26
S50_octanal	5	0.50%	1	10	8	0	2/24/26
S50_octanal	1	0.25%	1	10	8	0	2/24/26
S50_octanal	2	0.25%	1	10	7	0	2/24/26
S50_octanal	3	0.25%	1	10	10	0	2/24/26
S50_octanal	4	0.25%	1	10	7	0	2/24/26
S50_octanal	5	0.25%	1	10	8	0	2/24/26
S50_octanal	1	0.125%	1	10	10	0	2/24/26
S50_octanal	2	0.125%	1	10	10	0	2/24/26
S50_octanal	3	0.125%	1	10	10	0	2/24/26
S50_octanal	4	0.125%	1	10	10	0	2/24/26
S50_octanal	5	0.125%	1	10	10	0	2/24/26
S50_octanal	1	0.0625%	1	10	9	0	2/24/26
S50_octanal	2	0.0625%	1	10	10	0	2/24/26
S50_octanal	3	0.0625%	1	10	10	0	2/24/26
S50_octanal	4	0.0625%	1	10	10	0	2/24/26
S50_octanal	5	0.0625%	1	10	10	0	2/24/26
Octanoic_acid	1	1%	2	10	4	16	2/25/26
Octanoic_acid	2	1%	2	10	5	15	2/25/26
Octanoic_acid	3	1%	2	10	4	6	2/25/26
Octanoic_acid	4	1%	2	10	8	17	2/25/26
Octanoic_acid	5	1%	2	10	6	21	2/25/26
Octanoic_acid	1	0.50%	2	10	4	23	2/25/26
Octanoic_acid	2	0.50%	2	10	8	29	2/25/26
Octanoic_acid	3	0.50%	2	10	9	32	2/25/26
Octanoic_acid	4	0.50%	2	10	6	27	2/25/26
Octanoic_acid	5	0.50%	2	10	3	16	2/25/26
Octanoic_acid	1	0.25%	2	10	5	40	2/25/26
Octanoic_acid	2	0.25%	2	10	9	63	2/25/26
Octanoic_acid	3	0.25%	2	10	9	52	2/25/26
Octanoic_acid	4	0.25%	2	10	9	72	2/25/26
Octanoic_acid	5	0.25%	2	10	10	66	2/25/26
Octanoic_acid	1	0.125%	2	10	10	45	2/25/26
Octanoic_acid	2	0.125%	2	10	8	30	2/25/26
Octanoic_acid	3	0.125%	2	10	10	28	2/25/26
Octanoic_acid	4	0.125%	2	10	7	40	2/25/26
Octanoic_acid	5	0.125%	2	10	7	28	2/25/26
Octanoic_acid	1	0.0625%	2	10	10	49	2/25/26
Octanoic_acid	2	0.0625%	2	10	10	28	2/25/26
Octanoic_acid	3	0.0625%	2	10	6	26	2/25/26
Octanoic_acid	4	0.0625%	2	10	10	12	2/25/26
Octanoic_acid	5	0.0625%	2	10	9	9	2/25/26
S50_octanal	1	1%	2	10	0	0	2/25/26
S50_octanal	2	1%	2	10	0	0	2/25/26
S50_octanal	3	1%	2	10	0	0	2/25/26
S50_octanal	4	1%	2	10	0	0	2/25/26
S50_octanal	5	1%	2	10	0	0	2/25/26
S50_octanal	1	0.50%	2	10	3	0	2/25/26
S50_octanal	2	0.50%	2	10	1	0	2/25/26
S50_octanal	3	0.50%	2	10	3	0	2/25/26
S50_octanal	4	0.50%	2	10	6	0	2/25/26
S50_octanal	5	0.50%	2	10	0	0	2/25/26
S50_octanal	1	0.25%	2	10	3	0	2/25/26
S50_octanal	2	0.25%	2	10	3	0	2/25/26
S50_octanal	3	0.25%	2	10	3	0	2/25/26
S50_octanal	4	0.25%	2	10	4	0	2/25/26
S50_octanal	5	0.25%	2	10	8	0	2/25/26
S50_octanal	1	0.125%	2	10	8	0	2/25/26
S50_octanal	2	0.125%	2	10	9	0	2/25/26
S50_octanal	3	0.125%	2	10	9	0	2/25/26
S50_octanal	4	0.125%	2	10	9	0	2/25/26
S50_octanal	5	0.125%	2	10	5	2	2/25/26
S50_octanal	1	0.0625%	2	10	8	0	2/25/26
S50_octanal	2	0.0625%	2	10	9	0	2/25/26
S50_octanal	3	0.0625%	2	10	8	8	2/25/26
S50_octanal	4	0.0625%	2	10	9	0	2/25/26
S50_octanal	5	0.0625%	2	10	10	1	2/25/26
Octanoic_acid	1	1%	3	10	3	10	2/26/26
Octanoic_acid	2	1%	3	10	2	9	2/26/26
Octanoic_acid	3	1%	3	10	1	7	2/26/26
Octanoic_acid	4	1%	3	10	4	9	2/26/26
Octanoic_acid	5	1%	3	10	3	13	2/26/26
Octanoic_acid	1	0.50%	3	10	4	21	2/26/26
Octanoic_acid	2	0.50%	3	10	7	35	2/26/26
Octanoic_acid	3	0.50%	3	10	8	47	2/26/26
Octanoic_acid	4	0.50%	3	10	5	28	2/26/26
Octanoic_acid	5	0.50%	3	10	3	10	2/26/26
Octanoic_acid	1	0.25%	3	10	2	15	2/26/26
Octanoic_acid	2	0.25%	3	10	9	70	2/26/26
Octanoic_acid	3	0.25%	3	10	8	104	2/26/26
Octanoic_acid	4	0.25%	3	10	8	79	2/26/26
Octanoic_acid	5	0.25%	3	10	7	105	2/26/26
Octanoic_acid	1	0.125%	3	10	10	73	2/26/26
Octanoic_acid	2	0.125%	3	10	8	59	2/26/26
Octanoic_acid	3	0.125%	3	10	9	42	2/26/26
Octanoic_acid	4	0.125%	3	10	6	40	2/26/26
Octanoic_acid	5	0.125%	3	10	7	63	2/26/26
Octanoic_acid	1	0.0625%	3	10	10	28	2/26/26
Octanoic_acid	2	0.0625%	3	10	7	49	2/26/26
Octanoic_acid	3	0.0625%	3	10	6	58	2/26/26
Octanoic_acid	4	0.0625%	3	10	10	51	2/26/26
Octanoic_acid	5	0.0625%	3	10	9	71	2/26/26
S50_octanal	1	1%	3	10	0	0	2/26/26
S50_octanal	2	1%	3	10	0	0	2/26/26
S50_octanal	3	1%	3	10	0	0	2/26/26
S50_octanal	4	1%	3	10	0	0	2/26/26
S50_octanal	5	1%	3	10	0	0	2/26/26
S50_octanal	1	0.50%	3	10	1	0	2/26/26
S50_octanal	2	0.50%	3	10	1	0	2/26/26
S50_octanal	3	0.50%	3	10	1	0	2/26/26
S50_octanal	4	0.50%	3	10	2	0	2/26/26
S50_octanal	5	0.50%	3	10	0	0	2/26/26
S50_octanal	1	0.25%	3	10	3	0	2/26/26
S50_octanal	2	0.25%	3	10	3	0	2/26/26
S50_octanal	3	0.25%	3	10	3	0	2/26/26
S50_octanal	4	0.25%	3	10	4	0	2/26/26
S50_octanal	5	0.25%	3	10	8	0	2/26/26
S50_octanal	1	0.125%	3	10	8	0	2/26/26
S50_octanal	2	0.125%	3	10	9	0	2/26/26
S50_octanal	3	0.125%	3	10	7	8	2/26/26
S50_octanal	4	0.125%	3	10	9	5	2/26/26
S50_octanal	5	0.125%	3	10	4	0	2/26/26
S50_octanal	1	0.0625%	3	10	8	21	2/26/26
S50_octanal	2	0.0625%	3	10	9	7	2/26/26
S50_octanal	3	0.0625%	3	10	8	18	2/26/26
S50_octanal	4	0.0625%	3	10	8	6	2/26/26
S50_octanal	5	0.0625%	3	10	8	36	2/26/26
