## Supplementary material for "Evolution of sex-specific hormesis in a toxic niche specialist": Data S1-S8: OA_Dmel_Hormesis.csv

Compound	Replicate	Concentration	Day	n_F	alive_F	n_eggs	Date
Control	1	0	1	5	5	55	29/9/2026
Control	2	0	1	5	5	52	29/9/2026
Control	3	0	1	5	5	47	29/9/2026
Control	4	0	1	5	5	60	29/9/2026
Control	5	0	1	5	5	53	29/9/2026
Control	1	0	2	5	5	56	30/9/2026
Control	2	0	2	5	5	53	30/9/2026
Control	3	0	2	5	5	61	30/9/2026
Control	4	0	2	5	5	69	30/9/2026
Control	5	0	2	5	5	69	30/9/2026
Control	1	0	3	5	5	21	1/10/26
Control	2	0	3	5	5	33	1/10/26
Control	3	0	3	5	5	30	1/10/26
Control	4	0	3	5	5	24	1/10/26
Control	5	0	3	5	5	18	1/10/26
Octanoic acid	1	0.25	1	5	0	0	29/9/2026
Octanoic acid	2	0.25	1	5	0	0	29/9/2026
Octanoic acid	3	0.25	1	5	0	0	29/9/2026
Octanoic acid	4	0.25	1	5	0	0	29/9/2026
Octanoic acid	5	0.25	1	5	0	0	29/9/2026
Octanoic acid	1	0.25	2	5	0	0	30/9/2026
Octanoic acid	2	0.25	2	5	0	0	30/9/2026
Octanoic acid	3	0.25	2	5	0	0	30/9/2026
Octanoic acid	4	0.25	2	5	0	0	30/9/2026
Octanoic acid	5	0.25	2	5	0	0	30/9/2026
Octanoic acid	1	0.25	3	5	0	0	1/10/26
Octanoic acid	2	0.25	3	5	0	0	1/10/26
Octanoic acid	3	0.25	3	5	0	0	1/10/26
Octanoic acid	4	0.25	3	5	0	0	1/10/26
Octanoic acid	5	0.25	3	5	0	0	1/10/26
Octanoic acid	1	0.125	1	5	0	0	29/9/2026
Octanoic acid	2	0.125	1	5	0	0	29/9/2026
Octanoic acid	3	0.125	1	5	1	0	29/9/2026
Octanoic acid	4	0.125	1	5	0	0	29/9/2026
Octanoic acid	5	0.125	1	5	0	0	29/9/2026
Octanoic acid	1	0.125	2	5	0	0	30/9/2026
Octanoic acid	2	0.125	2	5	0	0	30/9/2026
Octanoic acid	3	0.125	2	5	0	0	30/9/2026
Octanoic acid	4	0.125	2	5	0	0	30/9/2026
Octanoic acid	5	0.125	2	5	0	0	30/9/2026
Octanoic acid	1	0.125	3	5	0	0	1/10/26
Octanoic acid	2	0.125	3	5	0	0	1/10/26
Octanoic acid	3	0.125	3	5	0	0	1/10/26
Octanoic acid	4	0.125	3	5	0	0	1/10/26
Octanoic acid	5	0.125	3	5	0	0	1/10/26
Octanoic acid	1	0.0625	1	5	0	0	29/9/2026
Octanoic acid	2	0.0625	1	5	0	0	29/9/2026
Octanoic acid	3	0.0625	1	5	2	0	29/9/2026
Octanoic acid	4	0.0625	1	5	3	0	29/9/2026
Octanoic acid	5	0.0625	1	5	2	0	29/9/2026
Octanoic acid	1	0.0625	2	5	0	0	30/9/2026
Octanoic acid	2	0.0625	2	5	0	0	30/9/2026
Octanoic acid	3	0.0625	2	5	0	0	30/9/2026
Octanoic acid	4	0.0625	2	5	2	0	30/9/2026
Octanoic acid	5	0.0625	2	5	0	0	30/9/2026
Octanoic acid	1	0.0625	3	5	0	0	1/10/26
Octanoic acid	2	0.0625	3	5	0	0	1/10/26
Octanoic acid	3	0.0625	3	5	0	0	1/10/26
Octanoic acid	4	0.0625	3	5	0	0	1/10/26
Octanoic acid	5	0.0625	3	5	0	0	1/10/26
Octanoic acid	1	0.03125	1	5	5	87	29/9/2026
Octanoic acid	2	0.03125	1	5	5	75	29/9/2026
Octanoic acid	3	0.03125	1	5	4	65	29/9/2026
Octanoic acid	4	0.03125	1	5	5	75	29/9/2026
Octanoic acid	5	0.03125	1	5	4	64	29/9/2026
Octanoic acid	1	0.03125	2	5	4	92	30/9/2026
Octanoic acid	2	0.03125	2	5	5	107	30/9/2026
Octanoic acid	3	0.03125	2	5	4	78	30/9/2026
Octanoic acid	4	0.03125	2	5	5	72	30/9/2026
Octanoic acid	5	0.03125	2	5	3	54	30/9/2026
Octanoic acid	1	0.03125	3	5	4	92	1/10/26
Octanoic acid	2	0.03125	3	5	5	82	1/10/26
Octanoic acid	3	0.03125	3	5	3	43	1/10/26
Octanoic acid	4	0.03125	3	5	5	77	1/10/26
Octanoic acid	5	0.03125	3	5	3	41	1/10/26
Octanoic acid	1	0.015625	1	5	5	108	29/9/2026
Octanoic acid	2	0.015625	1	5	5	86	29/9/2026
Octanoic acid	3	0.015625	1	5	5	86	29/9/2026
Octanoic acid	4	0.015625	1	5	5	67	29/9/2026
Octanoic acid	5	0.015625	1	5	5	58	29/9/2026
Octanoic acid	1	0.015625	2	5	5	124	30/9/2026
Octanoic acid	2	0.015625	2	5	5	178	30/9/2026
Octanoic acid	3	0.015625	2	5	5	95	30/9/2026
Octanoic acid	4	0.015625	2	5	5	98	30/9/2026
Octanoic acid	5	0.015625	2	5	5	111	30/9/2026
Octanoic acid	1	0.015625	3	5	5	98	1/10/26
Octanoic acid	2	0.015625	3	5	5	112	1/10/26
Octanoic acid	3	0.015625	3	5	5	58	1/10/26
Octanoic acid	4	0.015625	3	5	5	40	1/10/26
Octanoic acid	5	0.015625	3	5	5	54	1/10/26
