## Supplementary material for "Evolution of sex-specific hormesis in a toxic niche specialist": Data S1-S8: scenario_summary.csv

scenario	mean_final_population	median_final_population	mean_log_growth_per_step	extinction_probability
Control	174.055	167.0	-0.0012479328417176446	0.0
Fecundity only	476.67	463.5	0.004221018841283276	0.0
Sex ratio only	353.43	347.5	0.002688131590151679	0.0
Survival only	242.425	245.0	0.0006955270137176549	0.0
Combined	837.71	842.0	0.007087258530014239	0.0
