## Supplementary material for "Evolution of sex-specific hormesis in a toxic niche specialist": Data S1-S8: sensitivity_results.csv

parameter	value	mean_log_growth	sd_log_growth	mean_final_population	extinction_probability
K	500.0	-0.005732450658934836	0.008430820372222885	92.775	0.025
K	750.0	-0.004608845269824994	0.008889378762542293	122.65	0.05
K	1000.0	-0.001139507216718899	0.00216004607678081	173.525	0.0
K	1250.0	0.00023228577596524103	0.0018698132135721703	223.55	0.0
K	1500.0	0.0012178811456223918	0.0019678105074626387	271.15	0.0
N0	300.0	-0.002345205520723236	0.0020605326729402013	203.675	0.0
N0	600.0	-0.006251741083793038	0.0019678307714501033	184.0	0.0
N0	900.0	-0.008171800828759406	0.0018973262905458432	187.825	0.0
N0	1000.0	-0.009188579158970788	0.0021328195937781627	173.55	0.0
N0	1200.0	-0.009703242572786368	0.002156848442161475	187.725	0.0
b	0.15	-0.07293293245258825	0.015245482404911614	0.0	1.0
b	0.25	-0.019633074298971796	0.014012805009431266	23.7	0.3
b	0.35	0.0030834765456457607	0.001076399257396492	378.65	0.0
b	0.45	0.006929840942286984	0.0009004199732950103	812.025	0.0
b	0.55	0.008930827296690643	0.0007951356952383056	1208.175	0.0
d	0.04	0.013092731429279253	0.0003898875268093481	2751.325	0.0
d	0.07	0.008594486295388077	0.0006031272911059568	1123.65	0.0
d	0.1	0.004654271819306137	0.0010610440654663055	518.35	0.0
d	0.13	-0.004542381029076675	0.007725202566324411	121.45	0.05
d	0.16	-0.038640722112945856	0.01355760014728617	2.225	0.875
male_fertilization_capacity	0.5	-0.06970427004818318	0.016650171704047267	0.0	1.0
male_fertilization_capacity	1.0	-0.006883533027962993	0.009390739824399603	87.15	0.05
male_fertilization_capacity	1.5	-0.0006336270352517114	0.001779980301943823	186.425	0.0
male_fertilization_capacity	2.0	-0.0009358214789393284	0.0023259660334566303	182.825	0.0
male_fertilization_capacity	3.0	-0.001483607431704637	0.004695533166519355	180.775	0.0
density_strength	0.3	0.005421499991720626	0.0016505298482212812	622.55	0.0
density_strength	0.55	0.001915970177351171	0.0017421066108256713	310.325	0.0
density_strength	0.8	-0.0007599166251646731	0.008546075104795313	241.35	0.025
density_strength	1.05	-0.001187402925800831	0.002108040271662082	171.1	0.0
density_strength	1.3	-0.0021876218224106125	0.0032640673357858165	152.025	0.0
env_birth_sd	0.0	-0.0007678042930081387	0.0017562743626773933	181.3	0.0
env_birth_sd	0.1	-0.0008962025933761792	0.001515009538400935	174.525	0.0
env_birth_sd	0.2	-0.0009306503624150015	0.002202170665645522	180.975	0.0
env_birth_sd	0.3	-0.0006338607275070303	0.0023539562936600446	195.45	0.0
env_birth_sd	0.4	-0.0021355502562388326	0.0055305358152305415	172.475	0.025
env_death_sd	0.0	-0.0005652934127102463	0.0018746370842187608	190.65	0.0
env_death_sd	0.05	-0.0017889806768205722	0.004428404317924621	165.1	0.025
env_death_sd	0.1	-0.0003855673758364227	0.0016866239070751255	195.45	0.0
env_death_sd	0.15	-0.0011411159619351744	0.002325390491355056	175.025	0.0
env_death_sd	0.2	-0.0013862008738141627	0.0033518158913607185	180.375	0.0
env_rho	0.0	-0.00023859429043578633	0.0015742286436206529	198.7	0.0
env_rho	0.25	-0.0003476383262924078	0.0016204501163701605	195.4	0.0
env_rho	0.5	-0.0007168875711269264	0.0021748360659558045	187.425	0.0
env_rho	0.65	-0.0019500643199493468	0.003669078155122237	163.3	0.0
env_rho	0.85	-0.0013984623479242314	0.003153154044563827	178.55	0.0
T	50.0	-0.0016285554333303255	0.008070862526305636	198.5	0.0
T	100.0	-0.0021336140588051403	0.004432265632102834	177.225	0.0
T	150.0	-0.001569263131328789	0.003233769783464984	176.525	0.0
T	200.0	-0.0010711976497024213	0.0027645874884670695	178.975	0.0
T	250.0	-0.0008539826220790421	0.0014869753390419872	172.025	0.0
female0	0.3	-0.002286195386714237	0.005813488714247388	167.15	0.025
female0	0.4	-0.0010531138752791435	0.0025902909080731573	179.875	0.0
female0	0.5	-0.001107149283117102	0.002356186769074101	176.175	0.0
female0	0.6	-0.0004175453334206096	0.0029098569171294997	211.05	0.0
female0	0.7	-0.001375044684531886	0.0023386219135915027	167.425	0.0
fecundity	0.6	-0.05627651906135933	0.012498751562638605	0.0	1.0
fecundity	0.8	-0.029021074806649484	0.013999009967534786	7.1	0.625
fecundity	1.0	-0.000984175304471422	0.001841654232481638	174.025	0.0
fecundity	1.25	0.0045519529185630535	0.0011674959710310376	510.5	0.0
fecundity	1.5	0.006675312605337122	0.001030386942344877	775.575	0.0
female_fraction	0.4	-0.023821372182103496	0.01554212108791894	17.875	0.425
female_fraction	0.475	-0.003453776270756992	0.004744030357480916	127.6	0.0
female_fraction	0.55	0.001871526007062627	0.001272765659213009	300.025	0.0
female_fraction	0.625	0.002082452628239911	0.0015405742366214833	316.1	0.0
female_fraction	0.7	-0.013795324460950258	0.01157930069672409	43.95	0.2
survival	0.7	0.006140786413613548	0.0008878052272239614	693.275	0.0
survival	0.85	0.003415471920934149	0.0011276393973471842	405.825	0.0
survival	1.0	-0.002030687007858776	0.005817377848305444	166.55	0.025
survival	1.15	-0.016394085308924132	0.013969254778819638	40.275	0.275
survival	1.3	-0.04074904409305781	0.014472455669498554	2.55	0.9
